# *NCBP2* modulates neurodevelopmental defects of the 3q29 deletion in *Drosophila* and *X. laevis* models

**DOI:** 10.1101/614750

**Authors:** Mayanglambam Dhruba Singh, Matthew Jensen, Micaela Lasser, Emily Huber, Tanzeen Yusuff, Lucilla Pizzo, Brian Lifschutz, Inshya Desai, Alexis Kubina, Sneha Yennawar, Sydney Kim, Janani Iyer, Diego E. Rincon-Limas, Laura Anne Lowery, Santhosh Girirajan

## Abstract

The 1.6 Mbp deletion on chromosome 3q29 is associated with a range of neurodevelopmental disorders, including schizophrenia, autism, microcephaly, and intellectual disability. Despite its importance towards neurodevelopment, the role of individual genes, genetic interactions, and disrupted biological mechanisms underlying the deletion have not been thoroughly characterized. Here, we used quantitative methods to assay *Drosophila melanogaster* and *Xenopus laevis* models with tissue-specific individual and pairwise knockdown of 14 homologs of genes within the 3q29 region. We identified developmental, cellular, and neuronal phenotypes for multiple homologs of 3q29 genes, potentially due to altered apoptosis and cell cycle mechanisms during development. Using the fly eye, we screened for 314 pairwise knockdowns of homologs of 3q29 genes and identified 44 interactions between pairs of homologs and 34 interactions with other neurodevelopmental genes. Interestingly, *NCBP2* homologs in *Drosophila* (*Cbp20*) and *X. laevis* (*ncbp2*) enhanced the phenotypes of homologs of the other 3q29 genes, leading to significant increases in apoptosis that disrupted cellular organization and brain morphology. These cellular and neuronal defects were rescued with overexpression of the apoptosis inhibitors *Diap1* and *xiap* in both models, suggesting that apoptosis is one of several potential biological mechanisms disrupted by the deletion. *NCBP2* was also highly connected to other 3q29 genes in a human brain-specific interaction network, providing support for the relevance of our results towards the human deletion. Overall, our study suggests that *NCBP2-*mediated genetic interactions within the 3q29 region disrupt apoptosis and cell cycle mechanisms during development.

**AUTHOR SUMMARY:** Rare copy-number variants, or large deletions and duplications in the genome, are associated with a wide range of neurodevelopmental disorders. The 3q29 deletion confers an increased risk for schizophrenia, autism, and microcephaly. To understand the conserved biological mechanisms that are disrupted by this deletion, we systematically tested 14 individual homologs and 314 pairwise interactions of 3q29 genes for neuronal, cellular, and developmental phenotypes in *Drosophila melanogaster* and *Xenopus laevis* models. We found that multiple homologs of genes within the deletion region contribute towards developmental defects, such as larval lethality and disrupted cellular organization. Interestingly, we found that *NCBP2* acts as a key modifier gene within the region, enhancing the developmental phenotypes of each of the homologs for other 3q29 genes and leading to disruptions in apoptosis and cell cycle pathways. Our results suggest that multiple genes within the 3q29 region interact with each other through shared mechanisms and jointly contribute to neurodevelopmental defects.
