## Supplementary material for "*NCBP2* modulates neurodevelopmental defects of the 3q29 deletion in *Drosophila* and *X. laevis* models": S1 File

### Sheet: Sheet1
S1 File. Pathogenicity metrics, mutations in disease cohorts, and biological functions of 3q29 genes
3q29 gene	Pathogenicity metrics		Mutations in disease cohorts	Molecular function	Gene Ontology annotations (PantherDB SLIM)		Cell cycle/ apoptosis	Neuronal function
	RVIS %	pLI			Human gene	Fly homolog
BDH1	0.767	0	None	Ketone body metabolism enzyme localized in the mitochondrial membrane.	Oxidoreductase activity, sensory perception, steroid metabolic process	Oxidoreductase activity, steroid metabolic process
CEP19	0.5413	0.053	None	Cilia assembly and microtubule anchoring at the centriole.	No annotations	No fly homolog
DLG1	0.7609	0.999	-Enrichment (p=0.021) of nonsynonymous mutations in individuals with schizophrenia (Purcell et al, Nature 2014) -1 de novo missense mutation (CADD score 34) identified in proband with schizophrenia (Fromer et al, Nature 2014) -3 missense mutations identified in individuals with autism from a targeted sequencing study (Xing et al, Sci. Rep. 2016)	Scaffolding protein involved with proliferation, signal transduction, synaptogenesis, and cell junction formation.	Signaling receptor binding, cell-cell adhesion, chemical synaptic transmission, establishment or maintenance of epithelial cell apical/basal polarity, protein localization to membrane, protein localization to synapse, receptor localization to synapse, basolateral plasma membrane, ionotropic glutamate receptor complex, neuromuscular junction, neuron projection, organelle part, postsynaptic density…	Signaling receptor binding, cell-cell adhesion, chemical synaptic transmission, establishment or maintenance of epithelial cell apical/basal polarity, protein localization to membrane, protein localization to synapse, receptor localization to synapse, basolateral plasma membrane, ionotropic glutamate receptor complex, neuromuscular junction, neuron projection, organelle part, postsynaptic density…	X	X
FBXO45	0.506	0.858	None	E3 ubiquitin ligase complex subunit involved with neuromuscular synapse formation, axon guidance, and neuron migration.	Ubiquitin-protein transferase activity, proteasome-mediated ubiquitin-dependent protein catabolic process, synapse assembly, SCF ubiquitin ligase complex	Ubiquitin-protein transferase activity, proteasome-mediated ubiquitin-dependent protein catabolic process, synapse assembly, SCF ubiquitin ligase complex		X
LRRC33	0.1535	0.458	-1 de novo missense mutation (CADD score 21) identified in proband with autism (Iossifov et al, Nature 2014) -1 de novo missense mutation (CADD score 14) identified in proband with congenital heart defect (Homsy et al, Science 2015)	Transforming growth factor beta-1 regulator involved with microglia function and immune response.	Immune response	No fly homolog
MFI2	0.4654	0	None	Cell-surface glycoprotein involved in iron uptake.	Binding, endoplasmic reticulum, nuclear outer membrane-endoplasmic reticulum membrane network, protein-containing complex	Binding, endoplasmic reticulum, nuclear outer membrane-endoplasmic reticulum membrane network, protein-containing complex
NCBP2	0.4898	0.267	None	Cap binding complex protein and transcriptional regulator involved with mRNA splicing, nonsense-mediated decay, and nuclear transport.	RNA cap binding, mRNA splicing, via spliceosome, intracellular part, protein-containing complex	RNA cap binding, mRNA splicing, via spliceosome, intracellular part, protein-containing complex
OSTalpha	0.2673	0.058	None	Solute carrier protein that transports bile acid from intestinal cells into the bloodstream.	Bile acid and bile salt transport, endoplasmic reticulum membrane, integral component of membrane, plasma membrane, vacuole	Integral component of membrane
PAK2	0.2964	0.939	-1 de novo nonsense mutation identified in proband with autism (Wang et al, Cell Rep. 2018)	Involved in RAC1/Rho-GTPase and JNK signaling pathways that regulate cell cycle/growth, proliferation, apoptosis, cytoskeleton formation, and cell movement.	Protein serine/threonine kinase activity, activation of protein kinase activity, signal transduction by protein phosphorylation, stress-activated protein kinase signaling cascade, cytoplasm	Protein serine/threonine kinase activity, activation of protein kinase activity, signal transduction by protein phosphorylation, stress-activated protein kinase signaling cascade, cytoplasm	X	X
PCYT1A	0.1099	0.098	None	Enzyme for phosphatidylcholine synthesis.	Ammonium ion binding, kinase activity, nucleotidyltransferase activity, phospholipid binding, phosphotransferase activity, alcohol group as acceptor, phosphatidylcholine biosynthetic process, endoplasmic reticulum, plasma membrane, vacuole	Ammonium ion binding, kinase activity, nucleotidyltransferase activity, phospholipid binding, phosphotransferase activity, alcohol group as acceptor, phosphatidylcholine biosynthetic process
PIGX	0.7965	NA	None	Endoplasmic reticulum protein involved in GPI anchor synthesis (paralog of PIGZ).	No annotations	No annotations
PIGZ	0.7145	0	-1 de novo missense mutation (CADD score 22) identified in proband with Tourette's syndrome (Willsey et al, Neuron 2017)	Endoplasmic reticulum protein involved in GPI anchor synthesis (paralog of PIGX).	Mannosyltransferase activity, GPI anchor biosynthetic process, endoplasmic reticulum, plasma membrane, vacuole	Mannosyltransferase activity, GPI anchor biosynthetic process, endoplasmic reticulum, plasma membrane, vacuole
RNF168	0.767	0	-Enrichment (p=0.016) of nonsynonymous mutations in individuals with schizophrenia (Purcell et al, Nature 2014)	E3 ubiquitin ligase protein involved in histone ubiquitination during DNA double-stranded break repair.	No annotations	No fly homolog
SENP5	0.7546	0.996	-1 de novo missense mutation (CADD score 20) identified in proband with developmental delay (McRae et al, Nature 2017)	Protease involved in SUMO protein regulation.	Peptidyl-lysine modification, protein modification by small protein removal, nucleus	Peptidyl-lysine modification, protein modification by small protein removal, nucleus	X
SMCO1	0.8852	0	None	Unknown function.	No annotations	No fly homolog
TCTEX1D2	0.7081	0	None	Cytoplasmic dynein subunit involved in intracellular motility, including ciliary, axonal, and organelle movement.	Movement of cell or subcellular component, structural molecule activity, microtubule	Structural molecule activity, movement of cell or subcellular component, microtubule
TFRC	0.1432	0.78	-1 de novo missense mutation (CADD score 18) identified in proband with developmental delay (McRae et al, Nature 2017)	Membrane receptor for cellular uptake of iron.	No annotations	No fly homolog
TM4SF19	0.8931	0.014	-1 de novo splice site acceptor mutation (CADD score 11) identified in proband with autism (Iossifov et al, Nature 2014)	L6 superfamily protein with unknown function.	Integral component of membrane	No fly homolog
UBXN7	0.3775	0.991	-1 de novo missense mutation (CADD score 15) identified in proband with cerebral palsy (McMichael et al, Mol. Psych. 2017)	Transcription factor binding protein that regulates ubiquitination of cullin ring ligases.	No annotations	No annotations
WDR53	0.3973	0	None	Unknown function.	No annotations	5'-3' exonuclease activity, deoxyribonuclease activity, exonuclease activity, active with either ribo- or deoxyribonucleic acids and producing 5'-phosphomonoesters, double-strand break repair, histone ubiquitination, regulation of chromatin organization, regulation of double-strand break repair, regulation of protein modification process, nucleus, site of double-strand break
ZDHHC19	0.9085	0.052	None	Zinc finger protein involved with palmitoyl transferase activity.	Catalytic activity, acting on a protein, transferase activity, transferring acyl groups other than amino-acyl groups, peptidyl-amino acid modification, protein acylation, protein lipidation, protein targeting to membrane, Golgi apparatus, endoplasmic reticulum, plasma membrane, vacuole	Catalytic activity, acting on a protein, transferase activity, transferring acyl groups other than amino-acyl groups, peptidyl-amino acid modification, protein acylation, protein lipidation, protein targeting to membrane, Golgi apparatus, endoplasmic reticulum, plasma membrane, vacuole
