## Supplementary material for "*NCBP2* modulates neurodevelopmental defects of the 3q29 deletion in *Drosophila* and *X. laevis* models": S2 File

### Sheet: Stock list (3q29 homologs)
S2 File. List of fly stocks for homologs of 3q29 genes
Gene name	Stock no.	Stock center	Genotype	Chrom.
KK control	v60100	VDRC	y[1] w[1118]	--
GD control	v60000	VDRC	w[1118]	--
appKK108227	v106488	VDRC	y,w[1118]; P{KK108227}	2
Cbp20GD17252	v50433	VDRC	w[1118];; P{GD17252}/TM3	3
Cbp20HMS02428	42596	BDSC	y[1] sc[*] v[1] sev[21]; P{TRiP.HMS02428}attP40	2
Cbp20KK109448	v107112	VDRC	y,w[1118]; P{KK109448}	2
CG5359KK107839	v104357	VDRC	y,w[1118]; P{KK107839}	2
CG5543GD11687	v27454	VDRC	w[1118]; P{GD11687}	2
CG5543KK109031	v106320	VDRC	y,w[1118]; P{KK109031}	2
CG6836KK112485	v108502	VDRC	y,w[1118]; P{KK112485}	2
CG8888EY12413	21078	BDSC	y[1] w[67c23]; P{EPgy2}CG8888[EY12413]	2
CG8888GD3777	v30337	VDRC	w[1118]; P{GD3777}	2
CG8888KK101971	v110467	VDRC	y,w[1118]; P{KK101971}	2
CG8888MI13104	58023	BDSC	y[1] w[*]; Mi{MIC}CG8888[MI13104]	2
CG8892GD14061	v28985	VDRC	w[1118]; P{GD14061}	2
dlg15	36280	BDSC	dlg1[5]/FM7a	1
dlg1GD4689	v41136	VDRC	w[1118];; P{GD4689}/TM3	3
dlg1KK116285	v109274	VDRC	y,w[1118]; P{KK116285}	2
FsnGD11383	v26577	VDRC	w[1118];; P{GD11383}	3
FsnJF01561	31096	BDSC	y[1] v[1];; P{TRiP.JF01561}attP2	3
FsnKG08128	14562	BDSC	y[1]; P{SUPor-P}Fsn[KG08128]/CyO; ry[506]	2
Pak11	8810	BDSC	Pak[11]/TM3, Sb[1]	3
Pak6	8809	BDSC	Pak[6]/TM3, Sb[1] Ser[1]	3
PakKK101874	v108937	VDRC	y,w[1118]; P{KK101874}	2
Pcyt2KK110819	v105794	VDRC	y,w[1118]; P{KK110819}	2
PIG-XKK109717	v101805	VDRC	y,w[1118]; P{KK109717}	2
PIG-ZHMS01828	38360	BDSC	y[1] sc[*] v[1] sev[21];;P{TRiP.HMS01828}attP2	3
PIG-ZKK107404	v106747	VDRC	y,w[1118]; P{KK107404}	2
Tsf2GD2442	v5236	VDRC	w[1118];; P{GD2442}	3
Tsf2KG01571	13452	BDSC	y[1];; P{SUPor-P}Tsf2[KG01571] ry[506]/TM3, Sb[1] Ser[1]	3
Ulp1GD7581	v31744	VDRC	w[1118];; P{GD7581}	3
Ulp1KK107062	v106625	VDRC	y,w[1118]; P{KK107062}	2

### Sheet: Stock list (neurodev. genes)
List of fly stocks for homologs of neurodevelopmental genes
Gene name	Stock no.	Stock center	Genotype	Chrom.
armGD1372	v7767	VDRC	w[1118];; P{GD1372}	3
armKK102545	v107344	VDRC	y,w[1118]; P{KK102545}	2
aspGD1375	v2911	VDRC	w[1118]; P{GD1375}	2
CadpsGD9502_1	v25291	VDRC	w[1118]; P{GD9502}	2
CadpsGD9502_2	v25292	VDRC	w[1118];;P{GD9502}	3
EphGD14481	v27236	VDRC	w[1118]; P{GD14481}	2
EphGD2535	v4771	VDRC	w[1118];; P{GD2535}	3
EphGD39	v6545	VDRC	w[1118] P{GD39}	1
kisGD16331	v46685	VDRC	w[1118]; P{GD16331}	2
kisKK100890	v109414	VDRC	y,w[1118]; P{KK100890}	2
Klp61FGD14149_1	v52548	VDRC	w[1118]; P{GD14149}	2
Klp61FGD14149_2	v52549	VDRC	w[1118];; P{GD14149}	3
MCPH1GD12537_1	v28098	VDRC	w[1118]; P{GD12537}	2
MCPH1GD12537_2	v28100	VDRC	w[1118]; P{GD12537}	2
MCPH1GD9974	v21066	VDRC	w[1118];; P{GD9974}	3
nAChRα6GD1045_1	v8889	VDRC	w[1118]; P{GD1045}	2
nAChRα6GD1045_2	v8890	VDRC	w[1118];; P{GD1045}	3
nAChRα6KK103877	v101571	VDRC	y,w[1118]; P{KK103877}	2
nAChRα7GD3742	v11329	VDRC	w[1118];; P{GD3742}	3
nAChRα7KK108471	v100756	VDRC	y,w[1118]; P{KK108471}	2
Nrx-1GD14451_1	v36328	VDRC	w[1118]; P{GD14451}	2
Nrx-1GD14451_2	v36326	VDRC	w[1118];; P{GD14451}/TM3	3
Nrx-1GD2619	v4306	VDRC	w[1118]; P{GD2619}	2
paraGD3392_1	v6131	VDRC	w[1118];; P{GD3392}	3
paraGD3392_2	v6132	VDRC	w[1118];; P{GD3392}/TM3	3
paraKK108534	v104775	VDRC	y,w[1118]; P{KK108534}	2
ProsapGD10101	v21218	VDRC	w[1118];; P{GD10101}/TM3	3
ProsapKK101537	v103592	VDRC	y,w[1118]; P{KK101537}	2
PtenGD13500	v35731	VDRC	w[1118];; P{GD13500}	3
PtenKK109278	v101475	VDRC	y,w[1118]; P{KK109278}	2
rkGD12774	v4753	VDRC	w[1118];; P{GD12774}	3
rkGD14383_1	v29931	VDRC	w[1118]; P{GD14383}	2
rkGD14383_2	v29932	VDRC	w[1118];; P{GD14383}	3
rkGD15	v904	VDRC	w[1118];; P{GD15}	3
rkKK108009	v105360	VDRC	y,w[1118]; P{KK108009}	2
Sas-4GD6852	v17975	VDRC	w[1118]; P{GD6852}	2
Sas-4KK100878	v106051	VDRC	y,w[1118]; P{KK100878}	2
Ube3aGD450	v45876	VDRC	w[1118]; P{GD450}	2
Ube3aKK104898	v100130	VDRC	y,w[1118]; P{KK104898}	2
Overexp Diap1	6657	BDSC	w[*];;P{UAS-DIAP1.H}3	3
Overexp Dronc	56758	BDSC	w[*];;P{UAS-Dronc.EGFP}3	3

### Sheet: Recombined lines
List of recombined lines for homologs of 3q29 genes
RNAi line	Driver	Genotype
appKK108227	dCad-GFP,GMR-GAL4	y1 w1118;dCad-GFP,GMR-GAL4,P{KK108227}/CyO
Cbp20KK109448	dCad-GFP,GMR-GAL4	y1 w1118;dCad-GFP,GMR-GAL4,P{KK109448}/CyO
Cbp20KK109448	Elav-GAL4	y1 w1118,Elav-GAL4; P{KK109448}/CyO
CG6836KK112485	dCad-GFP,GMR-GAL4	y1 w1118;dCad-GFP,GMR-GAL4,P{KK112485}/CyO
CG8888GD3777	dCad-GFP,GMR-GAL4	w1118;dCad-GFP,GMR-GAL4,P{GD3777}/CyO
dlg1GD4689	dCad-GFP,GMR-GAL4	w1118;dCad-GFP,GMR-GAL4/CyO;P{GD4689}
FsnGD11383	dCad-GFP,GMR-GAL4	w1118;dCad-GFP,GMR-GAL4/CyO;P{GD11383}
PakKK101874	dCad-GFP,GMR-GAL4	y1 w1118;dCad-GFP,GMR-GAL4,P{KK101874}/CyO
PIG-XKK109717	dCad-GFP,GMR-GAL4	y1 w1118;dCad-GFP,GMR-GAL4,P{KK109717}/CyO
PIG-ZKK107404	dCad-GFP,GMR-GAL4	y1 w1118;dCad-GFP,GMR-GAL4,P{KK107404}/CyO

### Sheet: Full genotypes (Figs. 1-2)
List of full genotypes for knockdown of individual homologs of 3q29 genes
RNAi line	Driver	Genotype
appKK108227	da-GAL4	w1118/y1 w1118;da-GAL4/P{KK108227}
Cbp20KK109448	da-GAL4	w1118/y1 w1118;da-GAL4/P{KK109448}
CG5543KK109031	da-GAL4	w1118/y1 w1118;da-GAL4/P{KK109031}
CG6836KK112485	da-GAL4	w1118/y1 w1118;da-GAL4/P{KK112485}
CG8888GD3777	da-GAL4	w1118;da-GAL4/P{GD3777}
CG8892GD14061	da-GAL4	w1118;da-GAL4/P{GD14061}
dlg1GD4689	da-GAL4	w1118;da-GAL4/+;P{GD4689}/+
FsnGD11383	da-GAL4	w1118;da-GAL4/+;P{GD11383}/+
PakKK101874	da-GAL4	w1118/y1 w1118;da-GAL4/P{KK101874}
Pcyt2KK110819	da-GAL4	w1118/y1 w1118;da-GAL4/P{KK110819}
PIG-XKK109717	da-GAL4	w1118/y1 w1118;da-GAL4/P{KK109717}
PIG-ZKK107404	da-GAL4	w1118/y1 w1118;da-GAL4/P{KK107404}
Tsf2GD2442	da-GAL4	w1118;da-GAL4/+;P{GD2442}/+
Ulp1GD7581	da-GAL4	w1118;da-GAL4/+;P{GD7581}/+
Control (GD)	Elav-GAL4	w1118,Elav-GAL4/w1118
Control (KK)	Elav-GAL4	w1118,Elav-GAL4/y1 w1118
appKK108227	Elav-GAL4	w1118,Elav-GAL4/y1 w1118;P{KK108227}/+
Cbp20KK109448	Elav-GAL4	w1118,Elav-GAL4/y1 w1118;P{KK109448}/+
CG5543KK109031	Elav-GAL4	w1118,Elav-GAL4/y1 w1118;P{KK109031}/+
CG6836KK112485	Elav-GAL4	w1118,Elav-GAL4/y1 w1118;P{KK112485}/+
CG8888GD3777	Elav-GAL4	w1118,Elav-GAL4/w1118;P{GD3777}/+
CG8892GD14061	Elav-GAL4	w1118,Elav-GAL4/w1118;P{GD14061}/+
dlg1GD4689	Elav-GAL4	w1118,Elav-GAL4/w1118;;P{GD4689}/+
FsnGD11383	Elav-GAL4	w1118,Elav-GAL4/w1118;;P{GD11383}/+
PakKK101874	Elav-GAL4	w1118,Elav-GAL4/y1 w1118;P{KK101874}/+
Pcyt2KK110819	Elav-GAL4	w1118,Elav-GAL4/y1 w1118;P{KK110819}/+
PIG-XKK109717	Elav-GAL4	w1118,Elav-GAL4/y1 w1118;P{KK109717}/+
PIG-ZKK107404	Elav-GAL4	w1118,Elav-GAL4/y1 w1118;P{KK107404}/+
Tsf2GD2442	Elav-GAL4	w1118,Elav-GAL4/w1118;;P{GD2442}/+
Ulp1GD7581	Elav-GAL4	w1118,Elav-GAL4/w1118;;P{GD7581}/+
Control	Elav-GAL4;;UAS-Dicer2	w1118,Elav-GAL4/y1 w1118;;UAS-Dicer2/+
appKK108227	Elav-GAL4;;UAS-Dicer2	w1118,Elav-GAL4/y1 w1118;P{KK108227}/+;UAS-Dicer2/+
Cbp20KK109448	Elav-GAL4;;UAS-Dicer2	w1118,Elav-GAL4/y1 w1118;P{KK109448}/+;UAS-Dicer2/+
CG5359KK107839	Elav-GAL4;;UAS-Dicer2	w1118,Elav-GAL4/y1 w1118;P{KK107839}/+;UAS-Dicer2/+
CG6836KK112485	Elav-GAL4;;UAS-Dicer2	w1118,Elav-GAL4/y1 w1118;P{KK112485}/+;UAS-Dicer2/+
PakKK101874	Elav-GAL4;;UAS-Dicer2	w1118,Elav-GAL4/y1 w1118;P{KK101874}/+;UAS-Dicer2/+
PIG-XKK109717	Elav-GAL4;;UAS-Dicer2	w1118,Elav-GAL4/y1 w1118;P{KK109717}/+;UAS-Dicer2/+
PIG-ZKK107404	Elav-GAL4;;UAS-Dicer2	w1118,Elav-GAL4/y1 w1118;P{KK107404}/+;UAS-Dicer2/+
Control (GD)	beadexMS1096-GAL4;;UAS-Dicer2	w1118,beadexMS1096-GAL4/w1118;;UAS-Dicer2/+
Control (KK)	beadexMS1096-GAL4;;UAS-Dicer2	w1118,beadexMS1096-GAL4/y1 w1118;;UAS-Dicer2/+
appKK108227	beadexMS1096-GAL4;;UAS-Dicer2	w1118,beadexMS1096-GAL4/y1 w1118;P{KK108227}/+;UAS-Dicer2/+
Cbp20KK109448	beadexMS1096-GAL4;;UAS-Dicer2	w1118,beadexMS1096-GAL4/y1 w1118;P{KK109448}/+;UAS-Dicer2/+
CG5543KK109031	beadexMS1096-GAL4;;UAS-Dicer2	w1118,beadexMS1096-GAL4/y1 w1118;P{KK109031}/+;UAS-Dicer2/+
CG6836KK112485	beadexMS1096-GAL4;;UAS-Dicer2	w1118,beadexMS1096-GAL4/y1 w1118;P{KK112485}/+;UAS-Dicer2/+
CG8888GD3777	beadexMS1096-GAL4;;UAS-Dicer2	w1118,beadexMS1096-GAL4/w1118;P{GD3777}/+;UAS-Dicer2/+
CG8892GD14061	beadexMS1096-GAL4;;UAS-Dicer2	w1118,beadexMS1096-GAL4/w1118;P{GD14061}/+;UAS-Dicer2/+
dlg1GD4689	beadexMS1096-GAL4;;UAS-Dicer2	w1118,beadexMS1096-GAL4/w1118;;UAS-Dicer2/P{GD4689}
FsnGD11383	beadexMS1096-GAL4;;UAS-Dicer2	w1118,beadexMS1096-GAL4/w1118;;UAS-Dicer2/P{GD11383}
PakKK101874	beadexMS1096-GAL4;;UAS-Dicer2	w1118,beadexMS1096-GAL4/y1 w1118;P{KK101874}/+;UAS-Dicer2/+
Pcyt2KK110819	beadexMS1096-GAL4;;UAS-Dicer2	w1118,beadexMS1096-GAL4/y1 w1118;P{KK110819}/+;UAS-Dicer2/+
PIG-XKK109717	beadexMS1096-GAL4;;UAS-Dicer2	w1118,beadexMS1096-GAL4/y1 w1118;P{KK109717}/+;UAS-Dicer2/+
PIG-ZKK107404	beadexMS1096-GAL4;;UAS-Dicer2	w1118,beadexMS1096-GAL4/y1 w1118;P{KK107404}/+;UAS-Dicer2/+
Tsf2GD2442	beadexMS1096-GAL4;;UAS-Dicer2	w1118,beadexMS1096-GAL4/w1118;;UAS-Dicer2/P{GD2442}
Ulp1GD7581	beadexMS1096-GAL4;;UAS-Dicer2	w1118,beadexMS1096-GAL4/w1118;;UAS-Dicer2/P{GD7581}
Control (KK)	dCad-GFP,GMR-GAL4	w1118/y1 w1118;dCad-GFP,GMR-GAL4/+
appKK108227	dCad-GFP,GMR-GAL4	w1118/y1 w1118;dCad-GFP,GMR-GAL4/P{KK108227}
Cbp20KK109448	dCad-GFP,GMR-GAL4	w1118/y1 w1118;dCad-GFP,GMR-GAL4/P{KK109448}
CG5543KK109031	dCad-GFP,GMR-GAL4	w1118/y1 w1118;dCad-GFP,GMR-GAL4/P{KK109031}
CG6836KK112485	dCad-GFP,GMR-GAL4	w1118/y1 w1118;dCad-GFP,GMR-GAL4/P{KK112485}
CG8888GD3777	dCad-GFP,GMR-GAL4	w1118;dCad-GFP,GMR-GAL4/P{GD3777}
CG8892GD14061	dCad-GFP,GMR-GAL4	w1118;dCad-GFP,GMR-GAL4/P{GD14061}
dlg1GD4689	dCad-GFP,GMR-GAL4	w1118;dCad-GFP,GMR-GAL4/+;P{GD4689}/+
FsnGD11383	dCad-GFP,GMR-GAL4	w1118;dCad-GFP,GMR-GAL4/+;P{GD11383}/+
PakKK101874	dCad-GFP,GMR-GAL4	w1118/y1 w1118;dCad-GFP,GMR-GAL4/P{KK101874}
Pcyt2KK110819	dCad-GFP,GMR-GAL4	w1118/y1 w1118;dCad-GFP,GMR-GAL4/P{KK110819}
PIG-XKK109717	dCad-GFP,GMR-GAL4	w1118/y1 w1118;dCad-GFP,GMR-GAL4/P{KK109717}
PIG-ZKK107404	dCad-GFP,GMR-GAL4	w1118/y1 w1118;dCad-GFP,GMR-GAL4/P{KK107404}
Tsf2GD2442	dCad-GFP,GMR-GAL4	w1118;dCad-GFP,GMR-GAL4/+;P{GD2442}/+
Ulp1GD7581	dCad-GFP,GMR-GAL4	w1118;dCad-GFP,GMR-GAL4/+;P{GD7581}/+
Cbp20HMS02428	dCad-GFP,GMR-GAL4	w1118/y1 sc* v1 sev21;dCad-GFP,GMR-GAL4/P{TRiP.HMS02428}attP40
CG5543GD11687	dCad-GFP,GMR-GAL4	w1118;dCad-GFP,GMR-GAL4/P{GD11687}
CG8888KK101971	dCad-GFP,GMR-GAL4	w1118/y1 w1118;dCad-GFP,GMR-GAL4/P{KK101971}
dlg1KK116285	dCad-GFP,GMR-GAL4	w1118/y1 w1118;dCad-GFP,GMR-GAL4/P{KK116285}
FsnJF01561	dCad-GFP,GMR-GAL4	w1118/y1 v1;dCad-GFP,GMR-GAL4/+;P{TRiP.JF015618}attP2/+
Ulp1KK107062	dCad-GFP,GMR-GAL4	w1118/y1 w1118;dCad-GFP,GMR-GAL4/P{KK107062}
Control (KK)	GMR-GAL4;UAS-Dicer2	w1118/y1 w1118; GMR-GAL4/+;UAS-Dicer2/+
appKK108227	GMR-GAL4;UAS-Dicer2	w1118/y1 w1118;GMR-GAL4/P{KK108227};UAS-Dicer2/+
Cbp20KK109448	GMR-GAL4;UAS-Dicer2	w1118/y1 w1118;GMR-GAL4/P{KK109448};UAS-Dicer2/+
CG5543KK109031	GMR-GAL4;UAS-Dicer2	w1118/y1 w1118;GMR-GAL4/P{KK109031};UAS-Dicer2/+
CG6836KK112485	GMR-GAL4;UAS-Dicer2	w1118/y1 w1118;GMR-GAL4/P{KK112485};UAS-Dicer2/+
CG8888GD3777	GMR-GAL4;UAS-Dicer2	w1118;GMR-GAL4/P{GD3777};UAS-Dicer2/+
CG8892GD14061	GMR-GAL4;UAS-Dicer2	w1118;GMR-GAL4/P{GD14061};UAS-Dicer2/+
dlg1GD4689	GMR-GAL4;UAS-Dicer2	w1118;GMR-GAL4/+;UAS-Dicer2/P{GD4689}
FsnGD11383	GMR-GAL4;UAS-Dicer2	w1118;GMR-GAL4/+;UAS-Dicer2/P{GD11383}
PakKK101874	GMR-GAL4;UAS-Dicer2	w1118/y1 w1118;GMR-GAL4/P{KK101874};UAS-Dicer2/+
Pcyt2KK110819	GMR-GAL4;UAS-Dicer2	w1118/y1 w1118;GMR-GAL4/P{KK110819};UAS-Dicer2/+
PIG-XKK109717	GMR-GAL4;UAS-Dicer2	w1118/y1 w1118;GMR-GAL4/P{KK109717};UAS-Dicer2/+
PIG-ZKK107404	GMR-GAL4;UAS-Dicer2	w1118/y1 w1118;GMR-GAL4/P{KK107404};UAS-Dicer2/+
Ulp1GD7581	GMR-GAL4;UAS-Dicer2	w1118;GMR-GAL4/+;UAS-Dicer2/P{GD7581}
CG5543GD11687	GMR-GAL4;UAS-Dicer2	w1118; GMR-GAL4/P{GD11687};UAS-Dicer2/+
CG8888KK101971	GMR-GAL4;UAS-Dicer2	w1118/y1 w1118;GMR-GAL4/P{KK101971};UAS-Dicer2/+
Ulp1KK107062	GMR-GAL4;UAS-Dicer2	w1118/y1 w1118;GMR-GAL4/P{KK107062};UAS-Dicer2/+

### Sheet: Full genotypes (Figs. 3-6)
List of full genotypes for pairwise knockdown of homologs of 3q29 genes
Pairwise cross	Driver	Genotype
Cbp20KK109448/Control	dCad-GFP,GMR-GAL4	y1 w1118;dCad-GFP,GMR-GAL4,P{KK109448}/+
Cbp20KK109448/appKK108227	dCad-GFP,GMR-GAL4	y1 w1118;dCad-GFP,GMR-GAL4,P{KK109448}/P{KK108227}
Cbp20KK109448/Cbp20GD17252	dCad-GFP,GMR-GAL4	y1 w1118/w1118;dCad-GFP,GMR-GAL4,P{KK109448}/+;P{GD17252}/+
Cbp20KK109448/Cbp20HMS02428	dCad-GFP,GMR-GAL4	y1 w1118/y1 sc* v1 sev21;dCad-GFP,GMR-GAL4,P{KK109448}/ P{TRiP.HMS02428}attP40
Cbp20KK109448/CG5543GD11687	dCad-GFP,GMR-GAL4	y1 w1118/w1118;dCad-GFP,GMR-GAL4,P{KK109448}/P{GD11687}
Cbp20KK109448/CG5543KK109031	dCad-GFP,GMR-GAL4	y1 w1118;dCad-GFP,GMR-GAL4,P{KK109448}/P{KK109031}
Cbp20KK109448/CG6836KK112485	dCad-GFP,GMR-GAL4	y1 w1118;dCad-GFP,GMR-GAL4,P{KK109448}/P{KK112485}
Cbp20KK109448/CG8888EY12413	dCad-GFP,GMR-GAL4	y1 w1118/y1 w67c23;dCad-GFP,GMR-GAL4,P{KK109448}/P{EPgy2}CG8888EY12413
Cbp20KK109448/CG8888GD3777	dCad-GFP,GMR-GAL4	y1 w1118/w1118;dCad-GFP,GMR-GAL4,P{KK109448}/P{GD3777}
Cbp20KK109448/CG8888MI13104	dCad-GFP,GMR-GAL4	y1 w1118/y1 w*;dCad-GFP,GMR-GAL4,P{KK109448}/Mi{MIC}CG8888MI13104
Cbp20KK109448/CG8892GD14061	dCad-GFP,GMR-GAL4	y1 w1118/w1118;dCad-GFP,GMR-GAL4,P{KK109448}/P{GD14061}
Cbp20KK109448/dlg15	dCad-GFP,GMR-GAL4	y1 w1118/dlg15;dCad-GFP,GMR-GAL4,P{KK109448}/+
Cbp20KK109448/dlg1GD4689	dCad-GFP,GMR-GAL4	y1 w1118/w1118;dCad-GFP,GMR-GAL4,P{KK109448}/+;P{GD4689}/+
Cbp20KK109448/dlg1KK116285	dCad-GFP,GMR-GAL4	y1 w1118;dCad-GFP,GMR-GAL4,P{KK109448}/P{KK116285}
Cbp20KK109448/FsnGD11383	dCad-GFP,GMR-GAL4	y1 w1118/w1118;dCad-GFP,GMR-GAL4,P{KK109448}/+;P{GD11383}/+
Cbp20KK109448/FsnJF01561	dCad-GFP,GMR-GAL4	y1 w1118/y1 v1;dCad-GFP,GMR-GAL4,P{KK109448}/+;P{TRiP.JF01561}attP2/+
Cbp20KK109448/FsnKG08128	dCad-GFP,GMR-GAL4	y1 w1118/y1;dCad-GFP,GMR-GAL4,P{KK109448}/P{SUPor-P}FsnKG08128; ry506/+
Cbp20KK109448/Overexp. Diap1	dCad-GFP,GMR-GAL4	y1 w1118/w*;dCad-GFP,GMR-GAL4,P{KK109448}/+;P{UAS-DIAP1.H}3/+
Cbp20KK109448/Overexp. Dronc	dCad-GFP,GMR-GAL4	y1 w1118/w*;dCad-GFP,GMR-GAL4,P{KK109448}/+;P{UAS-Dronc.EGFP}3/+
Cbp20KK109448/Pak11	dCad-GFP,GMR-GAL4	y1 w1118/+;dCad-GFP,GMR-GAL4,P{KK109448}/+;Pak11/+
Cbp20KK109448/Pak6	dCad-GFP,GMR-GAL4	y1 w1118/+;dCad-GFP,GMR-GAL4,P{KK109448}/+;Pak6/+
Cbp20KK109448/PakKK101874	dCad-GFP,GMR-GAL4	y1 w1118;dCad-GFP,GMR-GAL4,P{KK109448}/P{KK101874}
Cbp20KK109448/Pcyt2KK110819	dCad-GFP,GMR-GAL4	y1 w1118;dCad-GFP,GMR-GAL4,P{KK109448}/P{KK110819}
Cbp20KK109448/PIG-XKK109717	dCad-GFP,GMR-GAL4	y1 w1118;dCad-GFP,GMR-GAL4,P{KK109448}/P{KK109717}
Cbp20KK109448/PIG-ZHMS01828	dCad-GFP,GMR-GAL4	y1 w1118/y1 sc* v1 sev21;dCad-GFP,GMR-GAL4,P{KK109448}/+;P{TRiP.HMS01828}attP2/+
Cbp20KK109448/PIG-ZKK107404	dCad-GFP,GMR-GAL4	y1 w1118;dCad-GFP,GMR-GAL4,P{KK109448}/P{KK107404}
Cbp20KK109448/Tsf2KG01571	dCad-GFP,GMR-GAL4	y1 w1118/y1;dCad-GFP,GMR-GAL4,P{KK109448}/+;P{SUPor-P}Tsf2KG01571 ry506/+
Cbp20KK109448/Ulp1GD7581	dCad-GFP,GMR-GAL4	y1 w1118/w1118;dCad-GFP,GMR-GAL4,P{KK109448}/+;P{GD7581}/+
Cbp20KK109448/Ulp1KK107062	dCad-GFP,GMR-GAL4	y1 w1118;dCad-GFP,GMR-GAL4,P{KK109448}/P{KK107062}
Homozygous Cbp20KK109448	dCad-GFP,GMR-GAL4	y1 w1118;dCad-GFP,GMR-GAL4,P{KK109448}/P{KK109448}
Homozygous Cbp20KK109448/Heterozygous dlg1GD4689	dCad-GFP,GMR-GAL4	y1 w1118/w1118;dCad-GFP,GMR-GAL4,P{KK109448}/P{KK109448}; P{GD4689}/+
Cbp20KK109448/Control	Elav-GAL4	y1 w1118,Elav-GAL4/y1 w1118; P{KK109448}/+
Cbp20KK109448/dlg1GD4689	Elav-GAL4	y1 w1118,Elav-GAL4/w1118; P{KK109448}/+;P{GD4689}/+
Cbp20KK109448/FsnGD11383	Elav-GAL4	y1 w1118,Elav-GAL4/w1118; P{KK109448}/+;P{GD11383}/+
dlg1GD4689/Control	dCad-GFP,GMR-GAL4	w1118/y1 w1118;dCad-GFP,GMR-GAL4/+;P{GD4689}/+
dlg1GD4689/appKK108227	dCad-GFP,GMR-GAL4	w1118/y1 w1118;dCad-GFP,GMR-GAL4/P{KK108227};P{GD4689}/+
dlg1GD4689/Cbp20HMS02428	dCad-GFP,GMR-GAL4	w1118/y1 sc* v1 sev21;dCad-GFP,GMR-GAL4/ P{TRiP.HMS02428}attP40; P{GD4689}/+
dlg1GD4689/Cbp20KK109448	dCad-GFP,GMR-GAL4	w1118/y1 w1118;dCad-GFP,GMR-GAL4/P{KK109448};P{GD4689}/+
dlg1GD4689/CG5543GD11687	dCad-GFP,GMR-GAL4	w1118;dCad-GFP,GMR-GAL4/P{GD11687}; P{GD4689}/+
dlg1GD4689/CG5543KK109031	dCad-GFP,GMR-GAL4	w1118/y1 w1118;dCad-GFP,GMR-GAL4/P{KK109031};P{GD4689}/+
dlg1GD4689/CG6836KK112485	dCad-GFP,GMR-GAL4	w1118/y1 w1118;dCad-GFP,GMR-GAL4/P{KK112485};P{GD4689}/+
dlg1GD4689/CG8888EY12413	dCad-GFP,GMR-GAL4	w1118/y1 w67c23;dCad-GFP,GMR-GAL4/P{EPgy2}CG8888EY12413; P{GD4689}/+
dlg1GD4689/CG8888GD3777	dCad-GFP,GMR-GAL4	w1118;dCad-GFP,GMR-GAL4/P{GD3777};P{GD4689}/+
dlg1GD4689/CG8888MI13104	dCad-GFP,GMR-GAL4	w1118/y1 w*;dCad-GFP,GMR-GAL4/Mi{MIC}CG8888MI13104; P{GD4689}/+
dlg1GD4689/CG8892GD14061	dCad-GFP,GMR-GAL4	w1118;dCad-GFP,GMR-GAL4/P{GD14061};P{GD4689}/+
dlg1GD4689/dlg15	dCad-GFP,GMR-GAL4	w1118/dlg15;dCad-GFP,GMR-GAL4/+; P{GD4689}/+
dlg1GD4689/FsnGD11383	dCad-GFP,GMR-GAL4	w1118;dCad-GFP,GMR-GAL4/+;P{GD4689}/P{GD11383}
dlg1GD4689/FsnJF01561	dCad-GFP,GMR-GAL4	w1118/y1 v1;dCad-GFP,GMR-GAL4/+; P{GD4689}/P{TRiP.JF01561}attP2/+
dlg1GD4689/FsnKG08128	dCad-GFP,GMR-GAL4	w1118/y1;dCad-GFP,GMR-GAL4/P{SUPor-P}FsnKG08128; P{GD4689}/ry506
dlg1GD4689/Overexp. Diap1	dCad-GFP,GMR-GAL4	w1118/w*;dCad-GFP,GMR-GAL4/+;P{GD4689}/P{UAS-DIAP1.H}3
dlg1GD4689/Overexp. Dronc	dCad-GFP,GMR-GAL4	w1118/w*;dCad-GFP,GMR-GAL4/+;P{GD4689}/P{UAS-Dronc.EGFP}3
dlg1GD4689/Pak11	dCad-GFP,GMR-GAL4	w1118/+;dCad-GFP,GMR-GAL4/+; P{GD4689}/Pak11
dlg1GD4689/Pak6	dCad-GFP,GMR-GAL4	w1118/+;dCad-GFP,GMR-GAL4/+; P{GD4689}/Pak6
dlg1GD4689/PakKK101874	dCad-GFP,GMR-GAL4	w1118/y1 w1118;dCad-GFP,GMR-GAL4/P{KK101874};P{GD4689}/+
dlg1GD4689/Pcyt2KK110819	dCad-GFP,GMR-GAL4	w1118/y1 w1118;dCad-GFP,GMR-GAL4/P{KK110819};P{GD4689}/+
dlg1GD4689/PIG-XKK109717	dCad-GFP,GMR-GAL4	w1118/y1 w1118;dCad-GFP,GMR-GAL4/P{KK109717};P{GD4689}/+
dlg1GD4689/PIG-ZHMS01828	dCad-GFP,GMR-GAL4	w1118/y1 sc* v1 sev21;dCad-GFP,GMR-GAL4/+; P{GD4689}/P{TRiP.HMS01828}attP2
dlg1GD4689/PIG-ZKK107404	dCad-GFP,GMR-GAL4	w1118/y1 w1118;dCad-GFP,GMR-GAL4/P{KK107404};P{GD4689}/+
dlg1GD4689/Tsf2KG01571	dCad-GFP,GMR-GAL4	w1118/y1;dCad-GFP,GMR-GAL4/+;P{GD4689}/P{SUPor-P}Tsf2KG01571 ry506
dlg1GD4689/Ulp1GD7581	dCad-GFP,GMR-GAL4	w1118;dCad-GFP,GMR-GAL4/+;P{GD4689}/P{GD7581}
dlg1GD4689/Ulp1KK107062	dCad-GFP,GMR-GAL4	w1118/y1 w1118;dCad-GFP,GMR-GAL4/P{KK107062}; P{GD4689}/+
appKK108227/Control	dCad-GFP,GMR-GAL4	y1 w1118;dCad-GFP,GMR-GAL4,P{KK108227}/+
appKK108227/Cbp20KK109448	dCad-GFP,GMR-GAL4	y1 w1118;dCad-GFP,GMR-GAL4,P{KK108227}/P{KK109448}
appKK108227/CG6836KK112485	dCad-GFP,GMR-GAL4	y1 w1118;dCad-GFP,GMR-GAL4,P{KK108227}/P{KK112485}
appKK108227/CG8888GD3777	dCad-GFP,GMR-GAL4	y1 w1118/w1118;dCad-GFP,GMR-GAL4,P{KK108227}/P{GD3777}
appKK108227/dlg1GD4689	dCad-GFP,GMR-GAL4	y1 w1118/w1118;dCad-GFP,GMR-GAL4,P{KK108227}/+;P{GD4689}/+
appKK108227/FsnGD11383	dCad-GFP,GMR-GAL4	y1 w1118/w1118;dCad-GFP,GMR-GAL4,P{KK108227}/+;P{GD11383}/+
appKK108227/PakKK101874	dCad-GFP,GMR-GAL4	y1 w1118;dCad-GFP,GMR-GAL4,P{KK108227}/P{KK101874}
appKK108227/PIG-XKK109717	dCad-GFP,GMR-GAL4	y1 w1118;dCad-GFP,GMR-GAL4,P{KK108227}/P{KK109717}
appKK108227/PIG-ZKK107404	dCad-GFP,GMR-GAL4	y1 w1118;dCad-GFP,GMR-GAL4,P{KK108227}/P{KK107404}
CG6836KK112485/Control	dCad-GFP,GMR-GAL4	y1 w1118;dCad-GFP,GMR-GAL4,P{KK112485}/+
CG6836KK112485/appKK108227	dCad-GFP,GMR-GAL4	y1 w1118;dCad-GFP,GMR-GAL4,P{KK112485}/P{KK108227}
CG6836KK112485/Cbp20KK109448	dCad-GFP,GMR-GAL4	y1 w1118;dCad-GFP,GMR-GAL4,P{KK112485}/P{KK109448}
CG6836KK112485/CG8888GD3777	dCad-GFP,GMR-GAL4	y1 w1118/w1118;dCad-GFP,GMR-GAL4,P{KK112485}/P{GD3777}
CG6836KK112485/dlg1GD4689	dCad-GFP,GMR-GAL4	y1 w1118/w1118;dCad-GFP,GMR-GAL4,P{KK112485}/+;P{GD4689}/+
CG6836KK112485/FsnGD11383	dCad-GFP,GMR-GAL4	y1 w1118/w1118;dCad-GFP,GMR-GAL4,P{KK112485}/+;P{GD11383}/+
CG6836KK112485/PakKK101874	dCad-GFP,GMR-GAL4	y1 w1118;dCad-GFP,GMR-GAL4,P{KK112485}/P{KK101874}
CG6836KK112485/PIG-XKK109717	dCad-GFP,GMR-GAL4	y1 w1118;dCad-GFP,GMR-GAL4,P{KK112485}/P{KK109717}
CG6836KK112485/PIG-ZKK107404	dCad-GFP,GMR-GAL4	y1 w1118;dCad-GFP,GMR-GAL4,P{KK112485}/P{KK107404}
CG8888GD3777/Control	dCad-GFP,GMR-GAL4	w1118/y1 w1118;dCad-GFP,GMR-GAL4,P{GD3777}/+
CG8888GD3777/appKK108227	dCad-GFP,GMR-GAL4	w1118/y1 w1118;dCad-GFP,GMR-GAL4,P{GD3777}/P{KK108227}
CG8888GD3777/Cbp20GD17252	dCad-GFP,GMR-GAL4	w1118;dCad-GFP,GMR-GAL4,P{GD3777}/+;P{GD17252}/+
CG8888GD3777/Cbp20HMS02428	dCad-GFP,GMR-GAL4	w1118/y1 sc* v1 sev21;dCad-GFP,GMR-GAL4,P{GD3777}/ P{TRiP.HMS02428}attP40
CG8888GD3777/Cbp20KK109448	dCad-GFP,GMR-GAL4	w1118/y1 w1118;dCad-GFP,GMR-GAL4,P{GD3777}/P{KK109448}
CG8888GD3777/CG5543GD11687	dCad-GFP,GMR-GAL4	w1118;dCad-GFP,GMR-GAL4,P{GD3777}/P{GD11687}
CG8888GD3777/CG5543KK109031	dCad-GFP,GMR-GAL4	w1118/y1 w1118;dCad-GFP,GMR-GAL4,P{GD3777}/P{KK109031}
CG8888GD3777/CG6836KK112485	dCad-GFP,GMR-GAL4	w1118/y1 w1118;dCad-GFP,GMR-GAL4,P{GD3777}/P{KK112485}
CG8888GD3777/CG8888EY12413	dCad-GFP,GMR-GAL4	w1118/y1 w67c23;dCad-GFP,GMR-GAL4,P{GD3777}/P{EPgy2}CG8888EY12413
CG8888GD3777/CG8888MI13104	dCad-GFP,GMR-GAL4	w1118/y1 w*;dCad-GFP,GMR-GAL4,P{GD3777}/Mi{MIC}CG8888MI13104
CG8888GD3777/CG8892GD14061	dCad-GFP,GMR-GAL4	w1118;dCad-GFP,GMR-GAL4,P{GD3777}/P{GD14061}
CG8888GD3777/dlg15	dCad-GFP,GMR-GAL4	w1118/dlg15;dCad-GFP,GMR-GAL4,P{GD3777}/+
CG8888GD3777/dlg1GD4689	dCad-GFP,GMR-GAL4	w1118;dCad-GFP,GMR-GAL4,P{GD3777}/+;P{GD4689}/+
CG8888GD3777/FsnGD11383	dCad-GFP,GMR-GAL4	w1118;dCad-GFP,GMR-GAL4,P{GD3777}/+;P{GD11383}/+
CG8888GD3777/FsnJF01561	dCad-GFP,GMR-GAL4	w1118/y1 v1;dCad-GFP,GMR-GAL4,P{GD3777}/+;P{TRiP.JF01561}attP2/+
CG8888GD3777/FsnKG08128	dCad-GFP,GMR-GAL4	w1118/y1;dCad-GFP,GMR-GAL4,P{GD3777}/P{SUPor-P}FsnKG08128; ry506/+
CG8888GD3777/Pak11	dCad-GFP,GMR-GAL4	w1118/+;dCad-GFP,GMR-GAL4,P{GD3777}/+;Pak11/+
CG8888GD3777/Pak6	dCad-GFP,GMR-GAL4	w1118/+;dCad-GFP,GMR-GAL4,P{GD3777}/+;Pak6/+
CG8888GD3777/PakKK101874	dCad-GFP,GMR-GAL4	w1118/y1 w1118;dCad-GFP,GMR-GAL4,P{GD3777}/P{KK101874}
CG8888GD3777/Pcyt2KK110819	dCad-GFP,GMR-GAL4	w1118/y1 w1118;dCad-GFP,GMR-GAL4,P{GD3777}/P{KK110819}
CG8888GD3777/PIG-XKK109717	dCad-GFP,GMR-GAL4	w1118/y1 w1118;dCad-GFP,GMR-GAL4,P{GD3777}/P{KK109717}
CG8888GD3777/PIG-ZHMS01828	dCad-GFP,GMR-GAL4	w1118/y1 sc* v1 sev21;dCad-GFP,GMR-GAL4,P{GD3777}/+;P{TRiP.HMS01828}attP2/+
CG8888GD3777/PIG-ZKK107404	dCad-GFP,GMR-GAL4	w1118/y1 w1118;dCad-GFP,GMR-GAL4,P{GD3777}/P{KK107404}
CG8888GD3777/Tsf2KG01571	dCad-GFP,GMR-GAL4	w1118/y1;dCad-GFP,GMR-GAL4,P{GD3777}/+;P{SUPor-P}Tsf2KG01571 ry506/+
CG8888GD3777/Ulp1GD7581	dCad-GFP,GMR-GAL4	w1118;dCad-GFP,GMR-GAL4,P{GD3777}/+;P{GD7581}/+
CG8888GD3777/Ulp1KK107062	dCad-GFP,GMR-GAL4	w1118/y1 w1118;dCad-GFP,GMR-GAL4,P{GD3777}/P{KK107062}
FsnGD11383/Control	dCad-GFP,GMR-GAL4	w1118/y1 w1118;dCad-GFP,GMR-GAL4/+;P{GD11383}/+
FsnGD11383/Cbp20GD17252	dCad-GFP,GMR-GAL4	w1118;dCad-GFP,GMR-GAL4/+;P{GD11383}/P{GD17252}
FsnGD11383/Cbp20HMS02428	dCad-GFP,GMR-GAL4	w1118/y1 sc* v1 sev21;dCad-GFP,GMR-GAL4/ P{TRiP.HMS02428}attP40; P{GD11383}/+
FsnGD11383/Cbp20KK109448	dCad-GFP,GMR-GAL4	w1118/y1 w1118;dCad-GFP,GMR-GAL4/P{GD3777};P{GD11383}/+
FsnGD11383/CG6836KK112485	dCad-GFP,GMR-GAL4	w1118/y1 w1118;dCad-GFP,GMR-GAL4/P{KK112485};P{GD11383}/+
FsnGD11383/CG8888EY12413	dCad-GFP,GMR-GAL4	w1118/y1 w67c23;dCad-GFP,GMR-GAL4/P{EPgy2}CG8888EY12413; P{GD11383}/+
FsnGD11383/CG8888GD3777	dCad-GFP,GMR-GAL4	w1118;dCad-GFP,GMR-GAL4/P{GD3777};P{GD11383}/+
FsnGD11383/CG8888MI13104	dCad-GFP,GMR-GAL4	w1118/y1 w*;dCad-GFP,GMR-GAL4/Mi{MIC}CG8888MI13104; P{GD11383}/+
FsnGD11383/dlg15	dCad-GFP,GMR-GAL4	w1118/dlg15;dCad-GFP,GMR-GAL4/+; P{GD11383}/+
FsnGD11383/dlg1GD4689	dCad-GFP,GMR-GAL4	w1118;dCad-GFP,GMR-GAL4/+;P{GD11383}/P{GD4689}
FsnGD11383/FsnJF01561	dCad-GFP,GMR-GAL4	w1118/y1 v1;dCad-GFP,GMR-GAL4/+; P{GD11383}/P{TRiP.JF01561}attP2/+
FsnGD11383/FsnKG08128	dCad-GFP,GMR-GAL4	w1118/y1;dCad-GFP,GMR-GAL4/P{SUPor-P}FsnKG08128; P{GD11383}/ry506
FsnGD11383/PakKK101874	dCad-GFP,GMR-GAL4	w1118/y1 w1118;dCad-GFP,GMR-GAL4/P{KK101874};P{GD11383}/+
FsnGD11383/PIG-XKK109717	dCad-GFP,GMR-GAL4	w1118/y1 w1118;dCad-GFP,GMR-GAL4/P{KK109717};P{GD11383}/+
FsnGD11383/PIG-ZHMS01828	dCad-GFP,GMR-GAL4	w1118/y1 sc* v1 sev21;dCad-GFP,GMR-GAL4/+; P{GD11383}/P{TRiP.HMS01828}attP2
FsnGD11383/PIG-ZKK107404	dCad-GFP,GMR-GAL4	w1118/y1 w1118;dCad-GFP,GMR-GAL4/P{KK107404};P{GD11383}/+
FsnGD11383/Tsf2KG01571	dCad-GFP,GMR-GAL4	w1118/y1;dCad-GFP,GMR-GAL4/+;P{GD11383}/P{SUPor-P}Tsf2KG01571 ry506
PakKK101874/Control	dCad-GFP,GMR-GAL4	y1 w1118;dCad-GFP,GMR-GAL4,P{KK101874}/+
PakKK101874/appKK108227	dCad-GFP,GMR-GAL4	y1 w1118;dCad-GFP,GMR-GAL4,P{KK101874}/P{KK108227}
PakKK101874/Cbp20GD17252	dCad-GFP,GMR-GAL4	y1 w1118/w1118;dCad-GFP,GMR-GAL4,P{KK101874}/+;P{GD17252}/+
PakKK101874/Cbp20HMS02428	dCad-GFP,GMR-GAL4	y1 w1118/y1 sc* v1 sev21;dCad-GFP,GMR-GAL4,P{KK101874}/ P{TRiP.HMS02428}attP40
PakKK101874/Cbp20KK109448	dCad-GFP,GMR-GAL4	y1 w1118;dCad-GFP,GMR-GAL4,P{KK101874}/P{KK109448}
PakKK101874/CG5543GD11687	dCad-GFP,GMR-GAL4	y1 w1118/w1118;dCad-GFP,GMR-GAL4,P{KK101874}/P{GD11687}
PakKK101874/CG5543KK109031	dCad-GFP,GMR-GAL4	y1 w1118;dCad-GFP,GMR-GAL4,P{KK101874}/P{KK109031}
PakKK101874/CG6836KK112485	dCad-GFP,GMR-GAL4	y1 w1118;dCad-GFP,GMR-GAL4,P{KK101874}/P{KK112485}
PakKK101874/CG8888EY12413	dCad-GFP,GMR-GAL4	y1 w1118/y1 w67c23;dCad-GFP,GMR-GAL4,P{KK101874}/P{EPgy2}CG8888EY12413
PakKK101874/CG8888GD3777	dCad-GFP,GMR-GAL4	y1 w1118/w1118;dCad-GFP,GMR-GAL4,P{KK101874}/P{GD3777}
PakKK101874/CG8888MI13104	dCad-GFP,GMR-GAL4	y1 w1118/y1 w*;dCad-GFP,GMR-GAL4,P{KK101874}/Mi{MIC}CG8888MI13104
PakKK101874/CG8892GD14061	dCad-GFP,GMR-GAL4	y1 w1118/w1118;dCad-GFP,GMR-GAL4,P{KK101874}/P{GD14061}
PakKK101874/dlg15	dCad-GFP,GMR-GAL4	y1 w1118/dlg15;dCad-GFP,GMR-GAL4,P{KK101874}/+
PakKK101874/dlg1GD4689	dCad-GFP,GMR-GAL4	y1 w1118/w1118;dCad-GFP,GMR-GAL4,P{KK101874}/+;P{GD4689}/+
PakKK101874/FsnGD11383	dCad-GFP,GMR-GAL4	y1 w1118/w1118;dCad-GFP,GMR-GAL4,P{KK101874}/+;P{GD11383}/+
PakKK101874/FsnJF01561	dCad-GFP,GMR-GAL4	y1 w1118/y1 v1;dCad-GFP,GMR-GAL4,P{KK101874}/+;P{TRiP.JF01561}attP2/+
PakKK101874/Pak11	dCad-GFP,GMR-GAL4	y1 w1118/+;dCad-GFP,GMR-GAL4,P{KK101874}/+;Pak11/+
PakKK101874/Pcyt2KK110819	dCad-GFP,GMR-GAL4	y1 w1118;dCad-GFP,GMR-GAL4,P{KK101874}/P{KK110819}
PakKK101874/PIG-XKK109717	dCad-GFP,GMR-GAL4	y1 w1118;dCad-GFP,GMR-GAL4,P{KK101874}/P{KK109717}
PakKK101874/PIG-ZHMS01828	dCad-GFP,GMR-GAL4	y1 w1118/y1 sc* v1 sev21;dCad-GFP,GMR-GAL4,P{KK101874}/+;P{TRiP.HMS01828}attP2/+
PakKK101874/PIG-ZKK107404	dCad-GFP,GMR-GAL4	y1 w1118;dCad-GFP,GMR-GAL4,P{KK101874}/P{KK107404}
PakKK101874/Tsf2KG01571	dCad-GFP,GMR-GAL4	y1 w1118/y1;dCad-GFP,GMR-GAL4,P{KK101874}/+;P{SUPor-P}Tsf2KG01571 ry506/+
PakKK101874/Ulp1GD7581	dCad-GFP,GMR-GAL4	y1 w1118/w1118;dCad-GFP,GMR-GAL4,P{KK101874}/+;P{GD7581}/+
PakKK101874/Ulp1KK107062	dCad-GFP,GMR-GAL4	y1 w1118;dCad-GFP,GMR-GAL4,P{KK101874}/P{KK107062}
PIG-XKK109717/Control	dCad-GFP,GMR-GAL4	y1 w1118;dCad-GFP,GMR-GAL4,P{KK109717}/+
PIG-XKK109717/appKK108227	dCad-GFP,GMR-GAL4	y1 w1118;dCad-GFP,GMR-GAL4,P{KK109717}/P{KK108227}
PIG-XKK109717/Cbp20KK109448	dCad-GFP,GMR-GAL4	y1 w1118;dCad-GFP,GMR-GAL4,P{KK109717}/P{KK109448}
PIG-XKK109717/CG6836KK112485	dCad-GFP,GMR-GAL4	y1 w1118;dCad-GFP,GMR-GAL4,P{KK109717}/P{KK112485}
PIG-XKK109717/CG8888GD3777	dCad-GFP,GMR-GAL4	y1 w1118/w1118;dCad-GFP,GMR-GAL4,P{KK109717}/P{GD3777}
PIG-XKK109717/dlg1GD4689	dCad-GFP,GMR-GAL4	y1 w1118/w1118;dCad-GFP,GMR-GAL4,P{KK109717}/+;P{GD4689}/+
PIG-XKK109717/FsnGD11383	dCad-GFP,GMR-GAL4	y1 w1118/w1118;dCad-GFP,GMR-GAL4,P{KK109717}/+;P{GD11383}/+
PIG-XKK109717/PakKK101874	dCad-GFP,GMR-GAL4	y1 w1118;dCad-GFP,GMR-GAL4,P{KK109717}/P{KK101874}
PIG-XKK109717/PIG-ZKK107404	dCad-GFP,GMR-GAL4	y1 w1118;dCad-GFP,GMR-GAL4,P{KK109717}/P{KK107404}
PIG-ZKK107404/Control	dCad-GFP,GMR-GAL4	y1 w1118;dCad-GFP,GMR-GAL4,P{KK107404}/+
PIG-ZKK107404/appKK108227	dCad-GFP,GMR-GAL4	y1 w1118;dCad-GFP,GMR-GAL4,P{KK107404}/P{KK108227}
PIG-ZKK107404/Cbp20GD17252	dCad-GFP,GMR-GAL4	y1 w1118/w1118;dCad-GFP,GMR-GAL4,P{KK107404}/+;P{GD17252}/+
PIG-ZKK107404/Cbp20HMS02428	dCad-GFP,GMR-GAL4	y1 w1118/y1 sc* v1 sev21;dCad-GFP,GMR-GAL4,P{KK107404}/ P{TRiP.HMS02428}attP40
PIG-ZKK107404/Cbp20KK109448	dCad-GFP,GMR-GAL4	y1 w1118;dCad-GFP,GMR-GAL4,P{KK107404}/P{KK109448}
PIG-ZKK107404/CG6836KK112485	dCad-GFP,GMR-GAL4	y1 w1118;dCad-GFP,GMR-GAL4,P{KK107404}/P{KK112485}
PIG-ZKK107404/CG8888EY12413	dCad-GFP,GMR-GAL4	y1 w1118/y1 w67c23;dCad-GFP,GMR-GAL4,P{KK107404}/P{EPgy2}CG8888EY12413
PIG-ZKK107404/CG8888GD3777	dCad-GFP,GMR-GAL4	y1 w1118/w1118;dCad-GFP,GMR-GAL4,P{KK107404}/P{GD3777}
PIG-ZKK107404/CG8888MI13104	dCad-GFP,GMR-GAL4	y1 w1118/y1 w*;dCad-GFP,GMR-GAL4,P{KK107404}/Mi{MIC}CG8888MI13104
PIG-ZKK107404/dlg15	dCad-GFP,GMR-GAL4	y1 w1118/dlg15;dCad-GFP,GMR-GAL4,P{KK107404}/+
PIG-ZKK107404/dlg1GD4689	dCad-GFP,GMR-GAL4	y1 w1118/w1118;dCad-GFP,GMR-GAL4,P{KK107404}/+;P{GD4689}/+
PIG-ZKK107404/dlg1KK116285	dCad-GFP,GMR-GAL4	y1 w1118;dCad-GFP,GMR-GAL4,P{KK107404}/P{KK116285}
PIG-ZKK107404/FsnGD11383	dCad-GFP,GMR-GAL4	y1 w1118/w1118;dCad-GFP,GMR-GAL4,P{KK107404}/+;P{GD11383}/+
PIG-ZKK107404/FsnJF01561	dCad-GFP,GMR-GAL4	y1 w1118/y1 v1;dCad-GFP,GMR-GAL4,P{KK107404}/+;P{TRiP.JF01561}attP2/+
PIG-ZKK107404/FsnKG08128	dCad-GFP,GMR-GAL4	y1 w1118/y1;dCad-GFP,GMR-GAL4,P{KK107404}/P{SUPor-P}FsnKG08128; ry506/+
PIG-ZKK107404/Pak11	dCad-GFP,GMR-GAL4	y1 w1118/+;dCad-GFP,GMR-GAL4,P{KK107404}/+;Pak11/+
PIG-ZKK107404/Pak6	dCad-GFP,GMR-GAL4	y1 w1118/+;dCad-GFP,GMR-GAL4,P{KK107404}/+;Pak6/+
PIG-ZKK107404/PakKK101874	dCad-GFP,GMR-GAL4	y1 w1118;dCad-GFP,GMR-GAL4,P{KK107404}/P{KK101874}
PIG-ZKK107404/Pcyt2KK110819	dCad-GFP,GMR-GAL4	y1 w1118;dCad-GFP,GMR-GAL4,P{KK107404}/P{KK110819}
PIG-ZKK107404/PIG-XKK109717	dCad-GFP,GMR-GAL4	y1 w1118;dCad-GFP,GMR-GAL4,P{KK107404}/P{KK109717}
PIG-ZKK107404/PIG-ZHMS01828	dCad-GFP,GMR-GAL4	y1 w1118/y1 sc* v1 sev21;dCad-GFP,GMR-GAL4,P{KK107404}/+;P{TRiP.HMS01828}attP2/+
PIG-ZKK107404/Tsf2KG01571	dCad-GFP,GMR-GAL4	y1 w1118/y1;dCad-GFP,GMR-GAL4,P{KK107404}/+;P{SUPor-P}Tsf2KG01571 ry506/+

### Sheet: Full genotypes (Fig. 7)
List of full genotypes for pairwise knockdown of homologs of 3q29 and neurodevelopmental genes
Pairwise cross	Driver	Genotype
Cbp20KK109448/Control	dCad-GFP,GMR-GAL4	y1 w1118;dCad-GFP,GMR-GAL4,P{KK109448}/+
Cbp20KK109448/armGD1372	dCad-GFP,GMR-GAL4	y1 w1118/w1118;dCad-GFP,GMR-GAL4,P{KK109448}/+;P{GD1372}/+
Cbp20KK109448/armKK102545	dCad-GFP,GMR-GAL4	y1 w1118;dCad-GFP,GMR-GAL4,P{KK109448}/P{KK102545}
Cbp20KK109448/aspGD1375	dCad-GFP,GMR-GAL4	y1 w1118/w1118;dCad-GFP,GMR-GAL4,P{KK109448}/P{GD1375}
Cbp20KK109448/CadpsGD9501_1	dCad-GFP,GMR-GAL4	y1 w1118/w1118;dCad-GFP,GMR-GAL4,P{KK109448}/P{GD9505}
Cbp20KK109448/CadpsGD9501_2	dCad-GFP,GMR-GAL4	y1 w1118/w1118;dCad-GFP,GMR-GAL4,P{KK109448}/+;P{GD9505}/+
Cbp20KK109448/EphGD14481	dCad-GFP,GMR-GAL4	y1 w1118/w1118;dCad-GFP,GMR-GAL4,P{KK109448}/P{GD14481}
Cbp20KK109448/EphGD2535	dCad-GFP,GMR-GAL4	y1 w1118/w1118;dCad-GFP,GMR-GAL4,P{KK109448}/+;P{GD2535}
Cbp20KK109448/EphGD39	dCad-GFP,GMR-GAL4	y1 w1118/w1118 P{GD39};dCad-GFP,GMR-GAL4,P{KK109448}/+
Cbp20KK109448/kisGD16331	dCad-GFP,GMR-GAL4	y1 w1118/w1118;dCad-GFP,GMR-GAL4,P{KK109448}/P{GD16331}
Cbp20KK109448/kisKK100890	dCad-GFP,GMR-GAL4	y1 w1118;dCad-GFP,GMR-GAL4,P{KK109448}/P{KK100890}
Cbp20KK109448/Klp61FGD14149_1	dCad-GFP,GMR-GAL4	y1 w1118/w1118;dCad-GFP,GMR-GAL4,P{KK109448}/P{GD14149}
Cbp20KK109448/Klp61FGD14149_2	dCad-GFP,GMR-GAL4	y1 w1118/w1118;dCad-GFP,GMR-GAL4,P{KK109448}/+;P{GD14149}/+
Cbp20KK109448/MCPH1GD12537_1	dCad-GFP,GMR-GAL4	y1 w1118/w1118;dCad-GFP,GMR-GAL4,P{KK109448}/P{GD12537}
Cbp20KK109448/MCPH1GD12537_2	dCad-GFP,GMR-GAL4	y1 w1118/w1118;dCad-GFP,GMR-GAL4,P{KK109448}/P{GD12537}
Cbp20KK109448/MCPH1GD9974	dCad-GFP,GMR-GAL4	y1 w1118/w1118;dCad-GFP,GMR-GAL4,P{KK109448}/+;P{GD9974}/+
Cbp20KK109448/nAChRα6GD1045_1	dCad-GFP,GMR-GAL4	y1 w1118/w1118;dCad-GFP,GMR-GAL4,P{KK109448}/P{GD1045}
Cbp20KK109448/nAChRα6GD1045_2	dCad-GFP,GMR-GAL4	y1 w1118/w1118;dCad-GFP,GMR-GAL4,P{KK109448}/+;P{GD1045}/+
Cbp20KK109448/nAChRα6KK103877	dCad-GFP,GMR-GAL4	y1 w1118;dCad-GFP,GMR-GAL4,P{KK109448}/P{KK103877}
Cbp20KK109448/nAChRα7GD3742	dCad-GFP,GMR-GAL4	y1 w1118/w1118;dCad-GFP,GMR-GAL4,P{KK109448}/+;P{GD3742}/+
Cbp20KK109448/nAChRα7KK108471	dCad-GFP,GMR-GAL4	y1 w1118;dCad-GFP,GMR-GAL4,P{KK109448}/P{KK108471}
Cbp20KK109448/Nrx-1GD14451_1	dCad-GFP,GMR-GAL4	y1 w1118/w1118;dCad-GFP,GMR-GAL4,P{KK109448}/P{GD14451}
Cbp20KK109448/Nrx-1GD14451_2	dCad-GFP,GMR-GAL4	y1 w1118/w1118;dCad-GFP,GMR-GAL4,P{KK109448}/+;P{GD14451}/+
Cbp20KK109448/Nrx-1GD2619	dCad-GFP,GMR-GAL4	y1 w1118/w1118;dCad-GFP,GMR-GAL4,P{KK109448}/P{GD2619}
Cbp20KK109448/paraGD3392_1	dCad-GFP,GMR-GAL4	y1 w1118/w1118;dCad-GFP,GMR-GAL4,P{KK109448}/+;P{GD3392}/+
Cbp20KK109448/paraGD3392_2	dCad-GFP,GMR-GAL4	y1 w1118/w1118;dCad-GFP,GMR-GAL4,P{KK109448}/+;P{GD3392}/+
Cbp20KK109448/paraKK108534	dCad-GFP,GMR-GAL4	y1 w1118;dCad-GFP,GMR-GAL4,P{KK109448}/P{KK108534}
Cbp20KK109448/ProsapGD10101	dCad-GFP,GMR-GAL4	y1 w1118/w1118;dCad-GFP,GMR-GAL4,P{KK109448}/+;P{GD10101}/+
Cbp20KK109448/ProsapKK101537	dCad-GFP,GMR-GAL4	y1 w1118;dCad-GFP,GMR-GAL4,P{KK109448}/P{KK101537}
Cbp20KK109448/PtenGD13500	dCad-GFP,GMR-GAL4	y1 w1118/w1118;dCad-GFP,GMR-GAL4,P{KK109448}/+;P{GD13500}/+
Cbp20KK109448/PtenKK109278	dCad-GFP,GMR-GAL4	y1 w1118;dCad-GFP,GMR-GAL4,P{KK109448}/P{KK109278}
Cbp20KK109448/rkGD12774	dCad-GFP,GMR-GAL4	y1 w1118/w1118;dCad-GFP,GMR-GAL4,P{KK109448}/+;P{GD12774}/+
Cbp20KK109448/rkGD14383_1	dCad-GFP,GMR-GAL4	y1 w1118/w1118;dCad-GFP,GMR-GAL4,P{KK109448}/P{GD14383}
Cbp20KK109448/rkGD14383_2	dCad-GFP,GMR-GAL4	y1 w1118/w1118;dCad-GFP,GMR-GAL4,P{KK109448}/+;P{GD14383}/+
Cbp20KK109448/rkGD15	dCad-GFP,GMR-GAL4	y1 w1118/w1118;dCad-GFP,GMR-GAL4,P{KK109448}/+;P{GD15}/+
Cbp20KK109448/rkKK108009	dCad-GFP,GMR-GAL4	y1 w1118;dCad-GFP,GMR-GAL4,P{KK109448}/P{KK108009}
Cbp20KK109448/Sas-4GD6852	dCad-GFP,GMR-GAL4	y1 w1118/w1118;dCad-GFP,GMR-GAL4,P{KK109448}/P{GD6852}
Cbp20KK109448/Sas-4KK100878	dCad-GFP,GMR-GAL4	y1 w1118;dCad-GFP,GMR-GAL4,P{KK109448}/P{KK100878}
Cbp20KK109448/Ube3aGD450	dCad-GFP,GMR-GAL4	y1 w1118/w1118;dCad-GFP,GMR-GAL4,P{KK109448}/P{GD450}
Cbp20KK109448/Ube3aKK104898	dCad-GFP,GMR-GAL4	y1 w1118;dCad-GFP,GMR-GAL4,P{KK109448}/P{KK104898}
CG8888GD3777/Control	dCad-GFP,GMR-GAL4	w1118/y1 w1118;dCad-GFP,GMR-GAL4,P{GD3777}/+
CG8888GD3777/armGD1372	dCad-GFP,GMR-GAL4	w1118;dCad-GFP,GMR-GAL4,P{GD3777}/+;P{GD1372}/+
CG8888GD3777/armKK102545	dCad-GFP,GMR-GAL4	w1118/y1 w1118;dCad-GFP,GMR-GAL4,P{GD3777}/P{KK102545}
CG8888GD3777/aspGD1375	dCad-GFP,GMR-GAL4	w1118;dCad-GFP,GMR-GAL4,P{GD3777}/P{GD1375}
CG8888GD3777/CadpsGD9501_1	dCad-GFP,GMR-GAL4	w1118;dCad-GFP,GMR-GAL4,P{GD3777}/P{GD9505}
CG8888GD3777/CadpsGD9501_2	dCad-GFP,GMR-GAL4	w1118;dCad-GFP,GMR-GAL4,P{GD3777}/+;P{GD9505}/+
CG8888GD3777/EphGD14481	dCad-GFP,GMR-GAL4	w1118;dCad-GFP,GMR-GAL4,P{GD3777}/P{GD14481}
CG8888GD3777/EphGD2535	dCad-GFP,GMR-GAL4	w1118;dCad-GFP,GMR-GAL4,P{GD3777}/+;P{GD2535}
CG8888GD3777/EphGD39	dCad-GFP,GMR-GAL4	w1118/w1118 P{GD39};dCad-GFP,GMR-GAL4,P{GD3777}/+
CG8888GD3777/kisGD16331	dCad-GFP,GMR-GAL4	w1118;dCad-GFP,GMR-GAL4,P{GD3777}/P{GD16331}
CG8888GD3777/kisKK100890	dCad-GFP,GMR-GAL4	w1118/y1 w1118;dCad-GFP,GMR-GAL4,P{GD3777}/P{KK100890}
CG8888GD3777/Klp61FGD14149_1	dCad-GFP,GMR-GAL4	w1118;dCad-GFP,GMR-GAL4,P{GD3777}/P{GD14149}
CG8888GD3777/MCPH1GD12537_1	dCad-GFP,GMR-GAL4	w1118;dCad-GFP,GMR-GAL4,P{GD3777}/P{GD12537}
CG8888GD3777/MCPH1GD12537_2	dCad-GFP,GMR-GAL4	w1118;dCad-GFP,GMR-GAL4,P{GD3777}/P{GD12537}
CG8888GD3777/MCPH1GD9974	dCad-GFP,GMR-GAL4	w1118;dCad-GFP,GMR-GAL4,P{GD3777}/+;P{GD9974}/+
CG8888GD3777/nAChRα6GD1045_1	dCad-GFP,GMR-GAL4	w1118;dCad-GFP,GMR-GAL4,P{GD3777}/P{GD1045}
CG8888GD3777/nAChRα6GD1045_2	dCad-GFP,GMR-GAL4	w1118;dCad-GFP,GMR-GAL4,P{GD3777}/+;P{GD1045}/+
CG8888GD3777/nAChRα6KK103877	dCad-GFP,GMR-GAL4	w1118/y1 w1118;dCad-GFP,GMR-GAL4,P{GD3777}/P{KK103877}
CG8888GD3777/nAChRα7GD3742	dCad-GFP,GMR-GAL4	w1118;dCad-GFP,GMR-GAL4,P{GD3777}/+;P{GD3742}/+
CG8888GD3777/nAChRα7KK108471	dCad-GFP,GMR-GAL4	w1118/y1 w1118;dCad-GFP,GMR-GAL4,P{GD3777}/P{KK108471}
CG8888GD3777/Nrx-1GD14451_1	dCad-GFP,GMR-GAL4	w1118;dCad-GFP,GMR-GAL4,P{GD3777}/P{GD14451}
CG8888GD3777/Nrx-1GD14451_2	dCad-GFP,GMR-GAL4	w1118;dCad-GFP,GMR-GAL4,P{GD3777}/+;P{GD14451}/+
CG8888GD3777/Nrx-1GD2619	dCad-GFP,GMR-GAL4	w1118;dCad-GFP,GMR-GAL4,P{GD3777}/P{GD2619}
CG8888GD3777/paraGD3392_1	dCad-GFP,GMR-GAL4	w1118;dCad-GFP,GMR-GAL4,P{GD3777}/+;P{GD3392}/+
CG8888GD3777/paraGD3392_2	dCad-GFP,GMR-GAL4	w1118;dCad-GFP,GMR-GAL4,P{GD3777}/+;P{GD3392}/+
CG8888GD3777/paraKK108534	dCad-GFP,GMR-GAL4	w1118/y1 w1118;dCad-GFP,GMR-GAL4,P{GD3777}/P{KK108534}
CG8888GD3777/ProsapGD10101	dCad-GFP,GMR-GAL4	w1118;dCad-GFP,GMR-GAL4,P{GD3777}/+;P{GD10101}/+
CG8888GD3777/ProsapKK101537	dCad-GFP,GMR-GAL4	w1118/y1 w1118;dCad-GFP,GMR-GAL4,P{GD3777}/P{KK101537}
CG8888GD3777/PtenGD13500	dCad-GFP,GMR-GAL4	w1118;dCad-GFP,GMR-GAL4,P{GD3777}/+;P{GD13500}/+
CG8888GD3777/PtenKK109278	dCad-GFP,GMR-GAL4	w1118/y1 w1118;dCad-GFP,GMR-GAL4,P{GD3777}/P{KK109278}
CG8888GD3777/rkGD12774	dCad-GFP,GMR-GAL4	w1118;dCad-GFP,GMR-GAL4,P{GD3777}/+;P{GD12774}/+
CG8888GD3777/rkGD14383_1	dCad-GFP,GMR-GAL4	w1118;dCad-GFP,GMR-GAL4,P{GD3777}/P{GD14383}
CG8888GD3777/rkGD14383_2	dCad-GFP,GMR-GAL4	w1118;dCad-GFP,GMR-GAL4,P{GD3777}/+;P{GD14383}/+
CG8888GD3777/rkGD15	dCad-GFP,GMR-GAL4	w1118;dCad-GFP,GMR-GAL4,P{GD3777}/+;P{GD15}/+
CG8888GD3777/rkKK108009	dCad-GFP,GMR-GAL4	w1118/y1 w1118;dCad-GFP,GMR-GAL4,P{GD3777}/P{KK108009}
CG8888GD3777/Sas-4GD6852	dCad-GFP,GMR-GAL4	w1118;dCad-GFP,GMR-GAL4,P{GD3777}/P{GD6852}
CG8888GD3777/Sas-4KK100878	dCad-GFP,GMR-GAL4	w1118/y1 w1118;dCad-GFP,GMR-GAL4,P{GD3777}/P{KK100878}
CG8888GD3777/Ube3aGD450	dCad-GFP,GMR-GAL4	w1118;dCad-GFP,GMR-GAL4,P{GD3777}/P{GD450}
CG8888GD3777/Ube3aKK104898	dCad-GFP,GMR-GAL4	w1118/y1 w1118;dCad-GFP,GMR-GAL4,P{GD3777}/P{KK104898}
dlg1GD4689/Control	dCad-GFP,GMR-GAL4	w1118/y1 w1118;dCad-GFP,GMR-GAL4/+;P{GD4689}/+
dlg1GD4689/armGD1372	dCad-GFP,GMR-GAL4	w1118;dCad-GFP,GMR-GAL4/+;P{GD4689}/P{GD1372}
dlg1GD4689/armKK102545	dCad-GFP,GMR-GAL4	w1118/y1 w1118;dCad-GFP,GMR-GAL4/P{KK102545};P{GD4689}/+
dlg1GD4689/aspGD1375	dCad-GFP,GMR-GAL4	w1118;dCad-GFP,GMR-GAL4/P{GD1375};P{GD4689}/+
dlg1GD4689/CadpsGD9501_1	dCad-GFP,GMR-GAL4	w1118;dCad-GFP,GMR-GAL4/P{GD9505};P{GD4689}/+
dlg1GD4689/CadpsGD9501_2	dCad-GFP,GMR-GAL4	w1118;dCad-GFP,GMR-GAL4/+; P{GD4689}/P{GD9505}
dlg1GD4689/EphGD14481	dCad-GFP,GMR-GAL4	w1118;dCad-GFP,GMR-GAL4/P{GD14481};P{GD4689}/+
dlg1GD4689/EphGD2535	dCad-GFP,GMR-GAL4	w1118;dCad-GFP,GMR-GAL4/+;P{GD4689}/P{GD2535}
dlg1GD4689/EphGD39	dCad-GFP,GMR-GAL4	w1118/w1118 P{GD39};dCad-GFP,GMR-GAL4/+;P{GD4689}/+
dlg1GD4689/kisGD16331	dCad-GFP,GMR-GAL4	w1118;dCad-GFP,GMR-GAL4/P{GD16331};P{GD4689}/+
dlg1GD4689/kisKK100890	dCad-GFP,GMR-GAL4	w1118/y1 w1118;dCad-GFP,GMR-GAL4/P{KK100890};P{GD4689}/+
dlg1GD4689/Klp61FGD14149_1	dCad-GFP,GMR-GAL4	w1118;dCad-GFP,GMR-GAL4/P{GD14149};P{GD4689}/+
dlg1GD4689/MCPH1GD12537_1	dCad-GFP,GMR-GAL4	w1118;dCad-GFP,GMR-GAL4/P{GD12537};P{GD4689}/+
dlg1GD4689/MCPH1GD12537_2	dCad-GFP,GMR-GAL4	w1118;dCad-GFP,GMR-GAL4/P{GD12537};P{GD4689}/+
dlg1GD4689/MCPH1GD9974	dCad-GFP,GMR-GAL4	w1118;dCad-GFP,GMR-GAL4/+;P{GD4689}/P{GD9974}
dlg1GD4689/nAChRα6GD1045_1	dCad-GFP,GMR-GAL4	w1118;dCad-GFP,GMR-GAL4/P{GD1045};P{GD4689}/+
dlg1GD4689/nAChRα6GD1045_2	dCad-GFP,GMR-GAL4	w1118;dCad-GFP,GMR-GAL4/+;P{GD4689}/P{GD1045};P{GD4689}/+
dlg1GD4689/nAChRα6KK103877	dCad-GFP,GMR-GAL4	w1118/y1 w1118;dCad-GFP,GMR-GAL4/P{KK103877};P{GD4689}/+
dlg1GD4689/nAChRα7GD3742	dCad-GFP,GMR-GAL4	w1118;dCad-GFP,GMR-GAL4/+;P{GD4689}/P{GD3742}
dlg1GD4689/nAChRα7KK108471	dCad-GFP,GMR-GAL4	w1118/y1 w1118;dCad-GFP,GMR-GAL4/P{KK108471};P{GD4689}/+
dlg1GD4689/Nrx-1GD14451_1	dCad-GFP,GMR-GAL4	w1118;dCad-GFP,GMR-GAL4/P{GD14451};P{GD4689}/+
dlg1GD4689/Nrx-1GD14451_2	dCad-GFP,GMR-GAL4	w1118;dCad-GFP,GMR-GAL4/+;P{GD4689}/P{GD14451}
dlg1GD4689/Nrx-1GD2619	dCad-GFP,GMR-GAL4	w1118;dCad-GFP,GMR-GAL4/P{GD2619};P{GD4689}/+
dlg1GD4689/paraGD3392_1	dCad-GFP,GMR-GAL4	w1118;dCad-GFP,GMR-GAL4/+ P{GD4689}/P{GD3392}
dlg1GD4689/paraGD3392_2	dCad-GFP,GMR-GAL4	w1118;dCad-GFP,GMR-GAL4/+;P{GD4689}/P{GD3392}
dlg1GD4689/paraKK108534	dCad-GFP,GMR-GAL4	w1118/y1 w1118;dCad-GFP,GMR-GAL4/P{KK108534};P{GD4689}/+
dlg1GD4689/ProsapGD10101	dCad-GFP,GMR-GAL4	w1118;dCad-GFP,GMR-GAL4/+;P{GD4689}/P{GD10101}
dlg1GD4689/ProsapKK101537	dCad-GFP,GMR-GAL4	w1118/y1 w1118;dCad-GFP,GMR-GAL4/P{KK101537};P{GD4689}/+
dlg1GD4689/PtenGD13500	dCad-GFP,GMR-GAL4	w1118;dCad-GFP,GMR-GAL4/+;P{GD4689}/P{GD13500}
dlg1GD4689/PtenKK109278	dCad-GFP,GMR-GAL4	w1118/y1 w1118;dCad-GFP,GMR-GAL4/P{KK109278};P{GD4689}/+
dlg1GD4689/rkGD12774	dCad-GFP,GMR-GAL4	w1118;dCad-GFP,GMR-GAL4/+;P{GD4689}/P{GD12774}
dlg1GD4689/rkGD14383_1	dCad-GFP,GMR-GAL4	w1118;dCad-GFP,GMR-GAL4/P{GD14383};P{GD4689}/+
dlg1GD4689/rkGD14383_2	dCad-GFP,GMR-GAL4	w1118;dCad-GFP,GMR-GAL4/+;P{GD4689}/P{GD14383}
dlg1GD4689/rkGD15	dCad-GFP,GMR-GAL4	w1118;dCad-GFP,GMR-GAL4/+;P{GD4689}/P{GD15}
dlg1GD4689/rkKK108009	dCad-GFP,GMR-GAL4	w1118/y1 w1118;dCad-GFP,GMR-GAL4/P{KK108009};P{GD4689}/+
dlg1GD4689/Sas-4GD6852	dCad-GFP,GMR-GAL4	w1118;dCad-GFP,GMR-GAL4/P{GD6852};P{GD4689}/+
dlg1GD4689/Sas-4KK100878	dCad-GFP,GMR-GAL4	w1118/y1 w1118;dCad-GFP,GMR-GAL4/P{KK100878};P{GD4689}/+
dlg1GD4689/Ube3aGD450	dCad-GFP,GMR-GAL4	w1118;dCad-GFP,GMR-GAL4/P{GD450};P{GD4689}/+
dlg1GD4689/Ube3aKK104898	dCad-GFP,GMR-GAL4	w1118/y1 w1118;dCad-GFP,GMR-GAL4/P{KK104898};P{GD4689}/+
PakKK101874/Control	dCad-GFP,GMR-GAL4	y1 w1118;dCad-GFP,GMR-GAL4,P{KK101874}/+
PakKK101874/armGD1372	dCad-GFP,GMR-GAL4	y1 w1118/w1118;dCad-GFP,GMR-GAL4,P{KK101874}/+;P{GD1372}/+
PakKK101874/armKK102545	dCad-GFP,GMR-GAL4	y1 w1118;dCad-GFP,GMR-GAL4,P{KK101874}/P{KK102545}
PakKK101874/aspGD1375	dCad-GFP,GMR-GAL4	y1 w1118/w1118;dCad-GFP,GMR-GAL4,P{KK101874}/P{GD1375}
PakKK101874/CadpsGD9501_1	dCad-GFP,GMR-GAL4	y1 w1118/w1118;dCad-GFP,GMR-GAL4,P{KK101874}/P{GD9505}
PakKK101874/CadpsGD9501_2	dCad-GFP,GMR-GAL4	y1 w1118/w1118;dCad-GFP,GMR-GAL4,P{KK101874}/+;P{GD9505}/+
PakKK101874/EphGD14481	dCad-GFP,GMR-GAL4	y1 w1118/w1118;dCad-GFP,GMR-GAL4,P{KK101874}/P{GD14481}
PakKK101874/EphGD2535	dCad-GFP,GMR-GAL4	y1 w1118/w1118;dCad-GFP,GMR-GAL4,P{KK101874}/+;P{GD2535}
PakKK101874/EphGD39	dCad-GFP,GMR-GAL4	y1 w1118/w1118 P{GD39};dCad-GFP,GMR-GAL4,P{KK101874}/+
PakKK101874/kisGD16331	dCad-GFP,GMR-GAL4	y1 w1118/w1118;dCad-GFP,GMR-GAL4,P{KK101874}/P{GD16331}
PakKK101874/kisKK100890	dCad-GFP,GMR-GAL4	y1 w1118;dCad-GFP,GMR-GAL4,P{KK101874}/P{KK100890}
PakKK101874/Klp61FGD14149_1	dCad-GFP,GMR-GAL4	y1 w1118/w1118;dCad-GFP,GMR-GAL4,P{KK101874}/P{GD14149}
PakKK101874/MCPH1GD12537_1	dCad-GFP,GMR-GAL4	y1 w1118/w1118;dCad-GFP,GMR-GAL4,P{KK101874}/P{GD12537}
PakKK101874/MCPH1GD12537_2	dCad-GFP,GMR-GAL4	y1 w1118/w1118;dCad-GFP,GMR-GAL4,P{KK101874}/P{GD12537}
PakKK101874/MCPH1GD9974	dCad-GFP,GMR-GAL4	y1 w1118/w1118;dCad-GFP,GMR-GAL4,P{KK101874}/+;P{GD9974}/+
PakKK101874/nAChRα6GD1045_1	dCad-GFP,GMR-GAL4	y1 w1118/w1118;dCad-GFP,GMR-GAL4,P{KK101874}/P{GD1045}
PakKK101874/nAChRα6GD1045_2	dCad-GFP,GMR-GAL4	y1 w1118/w1118;dCad-GFP,GMR-GAL4,P{KK101874}/+;P{GD1045}/+
PakKK101874/nAChRα6KK103877	dCad-GFP,GMR-GAL4	y1 w1118;dCad-GFP,GMR-GAL4,P{KK101874}/P{KK103877}
PakKK101874/nAChRα7GD3742	dCad-GFP,GMR-GAL4	y1 w1118/w1118;dCad-GFP,GMR-GAL4,P{KK101874}/+;P{GD3742}/+
PakKK101874/nAChRα7KK108471	dCad-GFP,GMR-GAL4	y1 w1118;dCad-GFP,GMR-GAL4,P{KK101874}/P{KK108471}
PakKK101874/Nrx-1GD14451_1	dCad-GFP,GMR-GAL4	y1 w1118/w1118;dCad-GFP,GMR-GAL4,P{KK101874}/P{GD14451}
PakKK101874/Nrx-1GD14451_2	dCad-GFP,GMR-GAL4	y1 w1118/w1118;dCad-GFP,GMR-GAL4,P{KK101874}/+;P{GD14451}/+
PakKK101874/Nrx-1GD2619	dCad-GFP,GMR-GAL4	y1 w1118/w1118;dCad-GFP,GMR-GAL4,P{KK101874}/P{GD2619}
PakKK101874/paraGD3392_1	dCad-GFP,GMR-GAL4	y1 w1118/w1118;dCad-GFP,GMR-GAL4,P{KK101874}/+;P{GD3392}/+
PakKK101874/paraGD3392_2	dCad-GFP,GMR-GAL4	y1 w1118/w1118;dCad-GFP,GMR-GAL4,P{KK101874}/+;P{GD3392}/+
PakKK101874/paraKK108534	dCad-GFP,GMR-GAL4	y1 w1118;dCad-GFP,GMR-GAL4,P{KK101874}/P{KK108534}
PakKK101874/ProsapGD10101	dCad-GFP,GMR-GAL4	y1 w1118/w1118;dCad-GFP,GMR-GAL4,P{KK101874}/+;P{GD10101}/+
PakKK101874/ProsapKK101537	dCad-GFP,GMR-GAL4	y1 w1118;dCad-GFP,GMR-GAL4,P{KK101874}/P{KK101537}
PakKK101874/PtenGD13500	dCad-GFP,GMR-GAL4	y1 w1118/w1118;dCad-GFP,GMR-GAL4,P{KK101874}/+;P{GD13500}/+
PakKK101874/PtenKK109278	dCad-GFP,GMR-GAL4	y1 w1118;dCad-GFP,GMR-GAL4,P{KK101874}/P{KK109278}
PakKK101874/rkGD12774	dCad-GFP,GMR-GAL4	y1 w1118/w1118;dCad-GFP,GMR-GAL4,P{KK101874}/+;P{GD12774}/+
PakKK101874/rkGD14383_1	dCad-GFP,GMR-GAL4	y1 w1118/w1118;dCad-GFP,GMR-GAL4,P{KK101874}/P{GD14383}
PakKK101874/rkGD14383_2	dCad-GFP,GMR-GAL4	y1 w1118/w1118;dCad-GFP,GMR-GAL4,P{KK101874}/+;P{GD14383}/+
PakKK101874/rkGD15	dCad-GFP,GMR-GAL4	y1 w1118/w1118;dCad-GFP,GMR-GAL4,P{KK101874}/+;P{GD15}/+
PakKK101874/rkKK108009	dCad-GFP,GMR-GAL4	y1 w1118;dCad-GFP,GMR-GAL4,P{KK101874}/P{KK108009}
PakKK101874/Sas-4GD6852	dCad-GFP,GMR-GAL4	y1 w1118/w1118;dCad-GFP,GMR-GAL4,P{KK101874}/P{GD6852}
PakKK101874/Sas-4KK100878	dCad-GFP,GMR-GAL4	y1 w1118;dCad-GFP,GMR-GAL4,P{KK101874}/P{KK100878}
PakKK101874/Ube3aGD450	dCad-GFP,GMR-GAL4	y1 w1118/w1118;dCad-GFP,GMR-GAL4,P{KK101874}/P{GD450}
PakKK101874/Ube3aKK104898	dCad-GFP,GMR-GAL4	y1 w1118;dCad-GFP,GMR-GAL4,P{KK101874}/P{KK104898}
