## Supplementary material for "*NCBP2* modulates neurodevelopmental defects of the 3q29 deletion in *Drosophila* and *X. laevis* models": S4 File

### Sheet: NDD_apoptosis_genes
S4 File. List of candidate neurodevelopmental genes with apoptosis function
Gene	Autism	ID/DD	Schizophrenia	CNV disorder/region	Apoptosis GO term	GO term description
AARS		X	X		GO:0043524	negative regulation of neuron apoptotic process
AATF			X	17q12 CNV	GO:0043066	negative regulation of apoptotic process
ABL1		X			GO:0008630	intrinsic apoptotic signaling pathway in response to DNA damage
ABR			X		GO:0043065	positive regulation of apoptotic process
ACTN1			X		GO:0042981	regulation of apoptotic process
ACTN2			X		GO:0042981	regulation of apoptotic process
ACTN4	X		X		GO:0042981	regulation of apoptotic process
ACVR1		X			GO:2001237	negative regulation of extrinsic apoptotic signaling pathway
ADA	X	X			GO:0070244	negative regulation of thymocyte apoptotic process
ADAR		X			GO:0043066	negative regulation of apoptotic process
ADNP	X	X			GO:0043524	negative regulation of neuron apoptotic process
ADORA2A	X				GO:0043524	negative regulation of neuron apoptotic process
AGAP2	X				GO:0043524	negative regulation of neuron apoptotic process
AGO4	X				GO:0043066	negative regulation of apoptotic process
AGTR2	X	X			GO:2001238	positive regulation of extrinsic apoptotic signaling pathway
AHI1		X			GO:0043066	negative regulation of apoptotic process
AIFM1		X			GO:0043525	positive regulation of neuron apoptotic process
AIFM2			X		GO:0008637	apoptotic mitochondrial changes
AIFM3			X		GO:0097194	execution phase of apoptosis
AIMP1		X			GO:0006915	apoptotic process
AIPL1		X			GO:0043066	negative regulation of apoptotic process
AKT1		X	X		GO:0043066	negative regulation of apoptotic process
AKT2			X		GO:0097473	retinal rod cell apoptotic process
AKTIP			X		GO:0006915	apoptotic process
ALDH1A2			X		GO:0043065	positive regulation of apoptotic process
ALDH1A3		X			GO:0043065	positive regulation of apoptotic process
ALX3		X			GO:0042981	regulation of apoptotic process
ALX4		X			GO:0042981	regulation of apoptotic process
ANKRD1			X		GO:0043065	positive regulation of apoptotic process
ANP32C			X		GO:0042981	regulation of apoptotic process
ANXA1	X				GO:0043066	negative regulation of apoptotic process
ANXA5			X		GO:0043066	negative regulation of apoptotic process
ANXA6			X		GO:0097190	apoptotic signaling pathway
APBB1	X				GO:0043065	positive regulation of apoptotic process
APH1A	X				GO:0043065	positive regulation of apoptotic process
APOE			X		GO:0043524	negative regulation of neuron apoptotic process
APOPT1		X			GO:0097193	intrinsic apoptotic signaling pathway
AR	X	X			GO:2001237	negative regulation of extrinsic apoptotic signaling pathway
ARHGDIA			X		GO:0043066	negative regulation of apoptotic process
ARHGEF11			X		GO:0043065	positive regulation of apoptotic process
ARHGEF18			X		GO:0043065	positive regulation of apoptotic process
ARHGEF2			X		GO:1902042	negative regulation of extrinsic apoptotic signaling pathway via death domain receptors
ARHGEF3			X		GO:0043065	positive regulation of apoptotic process
ARHGEF6		X			GO:0006915	apoptotic process
ARHGEF9	X	X			GO:0043065	positive regulation of apoptotic process
ARNT2	X				GO:0043066	negative regulation of apoptotic process
ASCL1		X			GO:0043525	positive regulation of neuron apoptotic process
ASNS			X		GO:0043066	negative regulation of apoptotic process
ATAD3A		X			GO:0043066	negative regulation of apoptotic process
ATM		X			GO:0043525	positive regulation of neuron apoptotic process
ATN1		X			GO:0051402	neuron apoptotic process
AXIN1		X			GO:0006915	apoptotic process
AXL			X		GO:0043524	negative regulation of neuron apoptotic process
BAG3			X		GO:0043066	negative regulation of apoptotic process
BCAP31		X			GO:2001244	positive regulation of intrinsic apoptotic signaling pathway
BCL2L11			X		GO:0043525	positive regulation of neuron apoptotic process
BCL7B			X	Williams-Beuren syndrome	GO:0006915	apoptotic process
BIN1		X	X		GO:0043065	positive regulation of apoptotic process
BIRC6	X		X		GO:2001237	negative regulation of extrinsic apoptotic signaling pathway
BMP2		X			GO:0043065	positive regulation of apoptotic process
BMP4		X			GO:2001237	negative regulation of extrinsic apoptotic signaling pathway
BMPR1B		X	X		GO:1902043	positive regulation of extrinsic apoptotic signaling pathway via death domain receptors
BNIP1			X		GO:0043066	negative regulation of apoptotic process
BOK			X		GO:0043524	negative regulation of neuron apoptotic process
BRAF		X			GO:0043524	negative regulation of neuron apoptotic process
BRAT1		X			GO:0006915	apoptotic process
BRCA1		X			GO:0042981	regulation of apoptotic process
BRCA2	X	X			GO:0042771	intrinsic apoptotic signaling pathway in response to DNA damage by p53 class mediator
BUB1B		X			GO:0006915	apoptotic process
C1QBP		X			GO:0043065	positive regulation of apoptotic process
CACNA1A		X	X		GO:0043524	negative regulation of neuron apoptotic process
CADM1	X				GO:0006915	apoptotic process
CAMK2A	X	X	X		GO:0010666	positive regulation of cardiac muscle cell apoptotic process
CAMK2D			X		GO:0010666	positive regulation of cardiac muscle cell apoptotic process
CAPN10		X			GO:2000676	positive regulation of type B pancreatic cell apoptotic process
CARD11	X				GO:0042981	regulation of apoptotic process
CARD6			X		GO:0042981	regulation of apoptotic process
CASP2		X			GO:0043525	positive regulation of neuron apoptotic process
CASP4			X		GO:0097193	intrinsic apoptotic signaling pathway
CAV1		X			GO:2001244	positive regulation of intrinsic apoptotic signaling pathway
CBL		X			GO:0043066	negative regulation of apoptotic process
CCND2		X			GO:0043066	negative regulation of apoptotic process
CD14			X		GO:0006915	apoptotic process
CD38	X				GO:0043066	negative regulation of apoptotic process
CDCA7			X		GO:0006915	apoptotic process
CDIP1			X		GO:0042771	intrinsic apoptotic signaling pathway in response to DNA damage by p53 class mediator
CDK5			X		GO:0043525	positive regulation of neuron apoptotic process
CECR2	X				GO:0097194	execution phase of apoptosis
CFL1			X		GO:0043066	negative regulation of apoptotic process
CHD8	X	X			GO:2000270	negative regulation of fibroblast apoptotic process
CHM		X	X		GO:0042981	regulation of apoptotic process
CIT		X	X		GO:0051402	neuron apoptotic process
CLN3		X			GO:0043524	negative regulation of neuron apoptotic process
CLSPN			X		GO:0097194	execution phase of apoptosis
CLU			X		GO:1902230	negative regulation of intrinsic apoptotic signaling pathway in response to DNA damage
CNR1	X				GO:0043065	positive regulation of apoptotic process
COL18A1		X			GO:2000353	positive regulation of endothelial cell apoptotic process
COL2A1		X			GO:2001240	negative regulation of extrinsic apoptotic signaling pathway in absence of ligand
COL4A3		X			GO:0072577	endothelial cell apoptotic process
COMP		X			GO:0043066	negative regulation of apoptotic process
CORO1A			X	16p11.2 CNV	GO:0043524	negative regulation of neuron apoptotic process
CPEB4	X				GO:0043524	negative regulation of neuron apoptotic process
CRADD		X			GO:2001235	positive regulation of apoptotic signaling pathway
CREB1			X		GO:0043065	positive regulation of apoptotic process
CREBBP		X			GO:0042981	regulation of apoptotic process
CRYAA		X			GO:0043066	negative regulation of apoptotic process
CRYAB		X	X		GO:0043066	negative regulation of apoptotic process
CRYBA1		X			GO:2000210	positive regulation of anoikis
CSE1L			X		GO:0006915	apoptotic process
CSNK2A1		X			GO:0043154	negative regulation of cysteine-type endopeptidase activity involved in apoptotic process
CTNNA1			X		GO:2001241	positive regulation of extrinsic apoptotic signaling pathway in absence of ligand
CTNNB1	X	X	X		GO:0043525	positive regulation of neuron apoptotic process
CUL3	X	X	X		GO:0097193	intrinsic apoptotic signaling pathway
CXCL12			X		GO:1902230	negative regulation of intrinsic apoptotic signaling pathway in response to DNA damage
CYP1B1		X			GO:0043065	positive regulation of apoptotic process
DAB2IP			X		GO:2001235	positive regulation of apoptotic signaling pathway
DCC		X			GO:0006915	apoptotic process
DDX3X	X	X	X		GO:2001243	negative regulation of intrinsic apoptotic signaling pathway
DHCR24		X			GO:0043066	negative regulation of apoptotic process
DHODH		X			GO:0043065	positive regulation of apoptotic process
DICER1			X		GO:0006309	apoptotic DNA fragmentation
DIP2A	X				GO:0042981	regulation of apoptotic process
DMPK		X			GO:0010657	muscle cell apoptotic process
DNAJA1			X		GO:0043066	negative regulation of apoptotic process
DNAJA3			X		GO:0006924	activation-induced cell death of T cells
DNAJB6			X		GO:0043154	negative regulation of cysteine-type endopeptidase activity involved in apoptotic process
DNM2			X		GO:0043065	positive regulation of apoptotic process
DNMT3A	X	X			GO:0097284	hepatocyte apoptotic process
DOCK1	X				GO:0006915	apoptotic process
DOCK8	X	X			GO:0070233	negative regulation of T cell apoptotic process
DPF2		X			GO:0097190	apoptotic signaling pathway
DYNLL1			X		GO:0006915	apoptotic process
DYNLL2			X		GO:1900740	positive regulation of protein insertion into mitochondrial membrane involved in apoptotic signaling pathway
EDAR		X			GO:0006915	apoptotic process
EDN1		X			GO:0034392	negative regulation of smooth muscle cell apoptotic process
EDNRB		X			GO:0043066	negative regulation of apoptotic process
EEF1A2		X			GO:0043065	positive regulation of apoptotic process
EEF2K			X	16p12.1 CNV	GO:0043066	negative regulation of apoptotic process
EIF2AK3		X			GO:1902235	regulation of endoplasmic reticulum stress-induced intrinsic apoptotic signaling pathway
ELMO2		X	X		GO:0006915	apoptotic process
EN2	X		X		GO:0043524	negative regulation of neuron apoptotic process
EP300	X	X	X		GO:0042771	intrinsic apoptotic signaling pathway in response to DNA damage by p53 class mediator
EPB41L3			X		GO:0006915	apoptotic process
EPHA2			X		GO:0008630	intrinsic apoptotic signaling pathway in response to DNA damage
EPHA7			X		GO:0043525	positive regulation of neuron apoptotic process
ERBB3		X			GO:0043524	negative regulation of neuron apoptotic process
ERBB4			X		GO:0043066	negative regulation of apoptotic process
ERCC2		X			GO:0006915	apoptotic process
ERCC3		X			GO:0043065	positive regulation of apoptotic process
ERCC5		X			GO:0043066	negative regulation of apoptotic process
ERCC6		X			GO:0008630	intrinsic apoptotic signaling pathway in response to DNA damage
EYA1		X			GO:2001240	negative regulation of extrinsic apoptotic signaling pathway in absence of ligand
EYA2			X		GO:2001240	negative regulation of extrinsic apoptotic signaling pathway in absence of ligand
FGA	X				GO:1902042	negative regulation of extrinsic apoptotic signaling pathway via death domain receptors
FGD1		X			GO:0043065	positive regulation of apoptotic process
FGD4			X		GO:0043065	positive regulation of apoptotic process
FGF10		X			GO:2001240	negative regulation of extrinsic apoptotic signaling pathway in absence of ligand
FGFR1		X			GO:2001239	regulation of extrinsic apoptotic signaling pathway in absence of ligand
FGFR2		X			GO:0006915	apoptotic process
FGFR3		X			GO:1902178	fibroblast growth factor receptor apoptotic signaling pathway
FHIT	X				GO:0072332	intrinsic apoptotic signaling pathway by p53 class mediator
FKBP8			X		GO:0043066	negative regulation of apoptotic process
FLNA		X	X		GO:0043066	negative regulation of apoptotic process
FLT4		X			GO:0043066	negative regulation of apoptotic process
FMN2		X	X		GO:0043066	negative regulation of apoptotic process
FNIP1			X		GO:0002904	positive regulation of B cell apoptotic process
FOXC1		X			GO:1902257	negative regulation of apoptotic process involved in outflow tract morphogenesis
FOXC2		X			GO:1902257	negative regulation of apoptotic process involved in outflow tract morphogenesis
FOXE3		X			GO:0043066	negative regulation of apoptotic process
FOXL2		X			GO:0043065	positive regulation of apoptotic process
FOXP1	X	X	X		GO:0002903	negative regulation of B cell apoptotic process
FRS2			X		GO:0042981	regulation of apoptotic process
FXR1			X		GO:0006915	apoptotic process
FYN			X		GO:0043524	negative regulation of neuron apoptotic process
FZD5		X			GO:0060561	apoptotic process involved in morphogenesis
FZD9			X	Williams-Beuren syndrome	GO:0043524	negative regulation of neuron apoptotic process
GABRA5			X	Prader-Willi/Angelmans syndrome	GO:0043524	negative regulation of neuron apoptotic process
GABRB2		X			GO:0043524	negative regulation of neuron apoptotic process
GABRB3	X	X	X	Prader-Willi/Angelmans syndrome	GO:0043524	negative regulation of neuron apoptotic process
GAPDH			X		GO:0051402	neuron apoptotic process
GAS2	X				GO:0006915	apoptotic process
GATA6		X			GO:0043066	negative regulation of apoptotic process
GDF1		X			GO:0042981	regulation of apoptotic process
GDF3		X			GO:0042981	regulation of apoptotic process
GDF5		X			GO:0043524	negative regulation of neuron apoptotic process
GDF6		X			GO:0042981	regulation of apoptotic process
GFRAL			X		GO:0043524	negative regulation of neuron apoptotic process
GJA1		X	X		GO:0006915	apoptotic process
GLI2		X	X		GO:0043066	negative regulation of apoptotic process
GLI3		X	X		GO:0043066	negative regulation of apoptotic process
GLO1	X				GO:0043066	negative regulation of apoptotic process
GNA13			X		GO:0043065	positive regulation of apoptotic process
GNB1		X	X		GO:0010659	cardiac muscle cell apoptotic process
GPI			X		GO:0043524	negative regulation of neuron apoptotic process
GPX1	X				GO:0043523	regulation of neuron apoptotic process
GRAMD4			X		GO:0006915	apoptotic process
GREM1			X		GO:0043066	negative regulation of apoptotic process
GRID2	X		X		GO:0043523	regulation of neuron apoptotic process
GRIK2	X	X			GO:0043525	positive regulation of neuron apoptotic process
GRIK5	X				GO:0043525	positive regulation of neuron apoptotic process
GRIN1	X	X	X		GO:0043524	negative regulation of neuron apoptotic process
GRIN2A	X	X	X		GO:0043065	positive regulation of apoptotic process
GSK3B			X		GO:0043066	negative regulation of apoptotic process
GSN			X		GO:1902174	positive regulation of keratinocyte apoptotic process
HAX1		X			GO:0043066	negative regulation of apoptotic process
HCK			X		GO:0043066	negative regulation of apoptotic process
HDAC4		X			GO:0043525	positive regulation of neuron apoptotic process
HIC1			X	17p13.3 CNV	GO:0008630	intrinsic apoptotic signaling pathway in response to DNA damage
HINT1		X			GO:0072332	intrinsic apoptotic signaling pathway by p53 class mediator
HIP1			X		GO:0097190	apoptotic signaling pathway
HIPK2			X		GO:0043524	negative regulation of neuron apoptotic process
HMGCR			X		GO:0010666	positive regulation of cardiac muscle cell apoptotic process
HNF1B		X	X	17q12 CNV	GO:1900212	negative regulation of mesenchymal cell apoptotic process involved in metanephros development
HNRNPK		X			GO:0043066	negative regulation of apoptotic process
HRAS	X	X			GO:0043524	negative regulation of neuron apoptotic process
HSP90AB1			X		GO:0043524	negative regulation of neuron apoptotic process
HSPA5			X		GO:0043066	negative regulation of apoptotic process
HSPA9			X		GO:0043066	negative regulation of apoptotic process
HSPB1			X		GO:0043066	negative regulation of apoptotic process
HSPD1		X	X		GO:0043066	negative regulation of apoptotic process
HSPH1			X		GO:1903751	negative regulation of intrinsic apoptotic signaling pathway in response to hydrogen peroxide
HTRA2		X			GO:0043065	positive regulation of apoptotic process
IFT57			X		GO:0042981	regulation of apoptotic process
IGBP1		X			GO:2001234	negative regulation of apoptotic signaling pathway
IGF1		X			GO:2001237	negative regulation of extrinsic apoptotic signaling pathway
IGF1R		X			GO:0043066	negative regulation of apoptotic process
IHH		X			GO:0043066	negative regulation of apoptotic process
IKBKG		X			GO:0043276	anoikis
IL2			X		GO:0043066	negative regulation of apoptotic process
INHBA			X		GO:0097191	extrinsic apoptotic signaling pathway
IRS2			X		GO:0002903	negative regulation of B cell apoptotic process
ITCH		X			GO:0043066	negative regulation of apoptotic process
ITGA6		X	X		GO:2001237	negative regulation of extrinsic apoptotic signaling pathway
ITM2C			X		GO:2001238	positive regulation of extrinsic apoptotic signaling pathway
ITPR1	X	X	X		GO:0070059	intrinsic apoptotic signaling pathway in response to endoplasmic reticulum stress
ITSN1			X		GO:0043524	negative regulation of neuron apoptotic process
JAK3		X			GO:0070244	negative regulation of thymocyte apoptotic process
KCNB1		X			GO:2000671	regulation of motor neuron apoptotic process
KCNMA1	X	X			GO:0043065	positive regulation of apoptotic process
KDM1A		X			GO:1902166	negative regulation of intrinsic apoptotic signaling pathway in response to DNA damage by p53 class mediator
KDM2B			X		GO:0043524	negative regulation of neuron apoptotic process
KIF14	X		X		GO:0043524	negative regulation of neuron apoptotic process
KITLG		X			GO:0033026	negative regulation of mast cell apoptotic process
KLF11			X		GO:0043065	positive regulation of apoptotic process
KLHL20			X		GO:0043066	negative regulation of apoptotic process
KMT2A	X	X			GO:0006915	apoptotic process
KPNA1			X		GO:0006309	apoptotic DNA fragmentation
KPNB1			X		GO:0006309	apoptotic DNA fragmentation
KRAS		X	X		GO:0043524	negative regulation of neuron apoptotic process
KRIT1		X			GO:2000352	negative regulation of endothelial cell apoptotic process
KRT20			X		GO:0006915	apoptotic process
LDHA			X		GO:0043065	positive regulation of apoptotic process
LEFTY2		X			GO:0042981	regulation of apoptotic process
LEP	X				GO:0043066	negative regulation of apoptotic process
LHX3		X			GO:0043066	negative regulation of apoptotic process
LHX4		X			GO:0043066	negative regulation of apoptotic process
LIG4		X			GO:0043524	negative regulation of neuron apoptotic process
LMNA		X			GO:2001237	negative regulation of extrinsic apoptotic signaling pathway
LRP1			X		GO:0043524	negative regulation of neuron apoptotic process
LRP5		X			GO:0042981	regulation of apoptotic process
LRP6		X			GO:0034392	negative regulation of smooth muscle cell apoptotic process
LYN			X		GO:2000670	positive regulation of dendritic cell apoptotic process
MAEL			X		GO:0043066	negative regulation of apoptotic process
MAP2K4			X		GO:0043525	positive regulation of neuron apoptotic process
MAP3K1		X			GO:0006915	apoptotic process
MAP3K7		X			GO:0043276	anoikis
MAPK1			X	22q11.2 distal CNV	GO:0006915	apoptotic process
MAPK3	X		X	16p11.2 CNV	GO:0006915	apoptotic process
MAPK8			X		GO:0043066	negative regulation of apoptotic process
MAPT			X		GO:0006919	activation of cysteine-type endopeptidase activity involved in apoptotic process
MECOM		X			GO:0006915	apoptotic process
MECP2	X	X			GO:0043524	negative regulation of neuron apoptotic process
MEF2C	X	X	X		GO:0043524	negative regulation of neuron apoptotic process
MEGF10	X	X			GO:1902742	apoptotic process involved in development
MGMT			X		GO:0043066	negative regulation of apoptotic process
MIF			X		GO:0043066	negative regulation of apoptotic process
MITF		X	X		GO:0042981	regulation of apoptotic process
MNT	X			17p13.3 CNV	GO:2001234	negative regulation of apoptotic signaling pathway
MPV17L			X		GO:1901029	negative regulation of mitochondrial outer membrane permeabilization involved in apoptotic signaling pathway
MRE11		X			GO:0043066	negative regulation of apoptotic process
MSX1		X			GO:0043066	negative regulation of apoptotic process
MSX2		X			GO:0043066	negative regulation of apoptotic process
MTCH2			X		GO:0043065	positive regulation of apoptotic process
MTDH			X		GO:0043066	negative regulation of apoptotic process
MTOR	X	X	X		GO:0043276	anoikis
MYO18A			X		GO:0043066	negative regulation of apoptotic process
NAA15	X	X			GO:0043066	negative regulation of apoptotic process
NAA16			X		GO:0043066	negative regulation of apoptotic process
NAA35			X		GO:0043066	negative regulation of apoptotic process
NACC2			X		GO:1902231	positive regulation of intrinsic apoptotic signaling pathway in response to DNA damage
NBN		X			GO:0097193	intrinsic apoptotic signaling pathway
NCF1			X	Williams-Beuren syndrome	GO:0006915	apoptotic process
NCKAP1	X		X		GO:0006915	apoptotic process
NCOA1			X		GO:0043065	positive regulation of apoptotic process
NDUFA13			X		GO:2001243	negative regulation of intrinsic apoptotic signaling pathway
NDUFS1		X	X		GO:0008637	apoptotic mitochondrial changes
NDUFS3			X		GO:2001243	negative regulation of intrinsic apoptotic signaling pathway
NEFL			X		GO:0043524	negative regulation of neuron apoptotic process
NF1		X	X		GO:0043525	positive regulation of neuron apoptotic process
NGEF			X		GO:0043065	positive regulation of apoptotic process
NKX2-5		X			GO:0043066	negative regulation of apoptotic process
NKX3-2		X			GO:0043066	negative regulation of apoptotic process
NLRP1			X		GO:0051402	neuron apoptotic process
NME1			X		GO:0042981	regulation of apoptotic process
NME8			X		GO:1902176	negative regulation of oxidative stress-induced intrinsic apoptotic signaling pathway
NODAL		X			GO:0043280	positive regulation of cysteine-type endopeptidase activity involved in apoptotic process
NOG		X			GO:2001234	negative regulation of apoptotic signaling pathway
NONO		X			GO:1903377	negative regulation of oxidative stress-induced neuron intrinsic apoptotic signaling pathway
NOS3			X		GO:1902042	negative regulation of extrinsic apoptotic signaling pathway via death domain receptors
NOTCH1		X	X		GO:0043065	positive regulation of apoptotic process
NOTCH2		X			GO:0006915	apoptotic process
NR4A2	X				GO:0043524	negative regulation of neuron apoptotic process
NTRK1	X	X			GO:0043524	negative regulation of neuron apoptotic process
NTRK2		X			GO:0043524	negative regulation of neuron apoptotic process
NTRK3	X		X		GO:0043065	positive regulation of apoptotic process
NUP62		X			GO:0043066	negative regulation of apoptotic process
OBSCN			X		GO:0043065	positive regulation of apoptotic process
OGT			X		GO:0006915	apoptotic process
OPA1			X		GO:1902236	negative regulation of endoplasmic reticulum stress-induced intrinsic apoptotic signaling pathway
OXR1			X		GO:0043524	negative regulation of neuron apoptotic process
P4HB		X			GO:1902175	regulation of oxidative stress-induced intrinsic apoptotic signaling pathway
PACS2		X			GO:0006915	apoptotic process
PAK1		X	X		GO:0006915	apoptotic process
PAK2	X		X	3q29 CNV	GO:2001238	positive regulation of extrinsic apoptotic signaling pathway
PAK3		X			GO:0043525	positive regulation of neuron apoptotic process
PAK6			X		GO:0006915	apoptotic process
PALB2		X			GO:0043066	negative regulation of apoptotic process
PARK2			X		GO:0043524	negative regulation of neuron apoptotic process
PARP1		X			GO:1903376	regulation of oxidative stress-induced neuron intrinsic apoptotic signaling pathway
PAX2		X			GO:0043066	negative regulation of apoptotic process
PAX3		X			GO:0006915	apoptotic process
PAX8		X			GO:0042981	regulation of apoptotic process
PCGF2		X			GO:2001234	negative regulation of apoptotic signaling pathway
PDCD1	X				GO:0043066	negative regulation of apoptotic process
PDCD10		X	X		GO:0043066	negative regulation of apoptotic process
PDCD6IP			X		GO:0006915	apoptotic process
PDE3A			X		GO:0043066	negative regulation of apoptotic process
PDGFRB		X			GO:0043066	negative regulation of apoptotic process
PDK2	X				GO:0072332	intrinsic apoptotic signaling pathway by p53 class mediator
PEA15			X		GO:1902043	positive regulation of extrinsic apoptotic signaling pathway via death domain receptors
PGAP2		X			GO:1902230	negative regulation of intrinsic apoptotic signaling pathway in response to DNA damage
PHB	X		X		GO:0042981	regulation of apoptotic process
PHB2			X		GO:0043066	negative regulation of apoptotic process
PHIP	X	X			GO:2001237	negative regulation of extrinsic apoptotic signaling pathway
PHLDA1			X		GO:0006915	apoptotic process
PIGT		X			GO:0051402	neuron apoptotic process
PIK3CA		X			GO:0043524	negative regulation of neuron apoptotic process
PIK3CG	X				GO:2000270	negative regulation of fibroblast apoptotic process
PIK3R1		X			GO:0043066	negative regulation of apoptotic process
PIN1			X		GO:0043525	positive regulation of neuron apoptotic process
PITX3		X			GO:0043525	positive regulation of neuron apoptotic process
PKHD1		X			GO:0043066	negative regulation of apoptotic process
PLA2G6		X			GO:0090200	positive regulation of release of cytochrome c from mitochondria
PLAUR	X				GO:2001243	negative regulation of intrinsic apoptotic signaling pathway
PLEKHG5			X		GO:0043065	positive regulation of apoptotic process
PML			X		GO:2001238	positive regulation of extrinsic apoptotic signaling pathway
POR			X		GO:0043154	negative regulation of cysteine-type endopeptidase activity involved in apoptotic process
PPARGC1A			X		GO:0043524	negative regulation of neuron apoptotic process
PPM1F			X	22q11.2 distal CNV	GO:0097193	intrinsic apoptotic signaling pathway
PPP1CA			X		GO:2001241	positive regulation of extrinsic apoptotic signaling pathway in absence of ligand
PPP2CA		X			GO:0006915	apoptotic process
PPP2R1A		X	X		GO:2001241	positive regulation of extrinsic apoptotic signaling pathway in absence of ligand
PPP2R1B	X				GO:0060561	apoptotic process involved in morphogenesis
PPP2R2B			X		GO:0006915	apoptotic process
PPT1		X			GO:0043524	negative regulation of neuron apoptotic process
PRDX2			X		GO:0043066	negative regulation of apoptotic process
PREX1	X				GO:0043065	positive regulation of apoptotic process
PRKAA1			X		GO:0043066	negative regulation of apoptotic process
PRKCA	X				GO:0097190	apoptotic signaling pathway
PRKCB	X		X		GO:0006915	apoptotic process
PRKCG			X		GO:0043524	negative regulation of neuron apoptotic process
PRKD1		X			GO:0006915	apoptotic process
PRKDC	X				GO:0043066	negative regulation of apoptotic process
PRODH	X		X		GO:0008631	intrinsic apoptotic signaling pathway in response to oxidative stress
PROP1		X			GO:0043066	negative regulation of apoptotic process
PRUNE2	X		X		GO:0006915	apoptotic process
PTEN	X	X			GO:0043066	negative regulation of apoptotic process
PTGS2	X				GO:0043065	positive regulation of apoptotic process
PTH		X			GO:0008628	hormone-mediated apoptotic signaling pathway
PTK2B			X		GO:0043524	negative regulation of neuron apoptotic process
PUF60		X	X		GO:0006915	apoptotic process
PYCARD			X		GO:2001238	positive regulation of extrinsic apoptotic signaling pathway
RAC1		X	X		GO:0043065	positive regulation of apoptotic process
RAD21		X			GO:0006915	apoptotic process
RAF1		X			GO:0043066	negative regulation of apoptotic process
RAPGEF2			X		GO:2000670	positive regulation of dendritic cell apoptotic process
RAPSN		X			GO:0043525	positive regulation of neuron apoptotic process
RARB		X			GO:0043066	negative regulation of apoptotic process
RARG			X		GO:0043066	negative regulation of apoptotic process
RASA1		X			GO:0043524	negative regulation of neuron apoptotic process
RASSF5	X		X		GO:0042981	regulation of apoptotic process
RB1CC1			X		GO:2001237	negative regulation of extrinsic apoptotic signaling pathway
RBM10		X			GO:0042981	regulation of apoptotic process
RET		X			GO:2001241	positive regulation of extrinsic apoptotic signaling pathway in absence of ligand
RGCC			X		GO:2000353	positive regulation of endothelial cell apoptotic process
RGL2			X		GO:0010667	negative regulation of cardiac muscle cell apoptotic process
ROBO2	X				GO:0061364	apoptotic process involved in luteolysis
RPS3			X		GO:2001235	positive regulation of apoptotic signaling pathway
RPS6KA2	X				GO:0043065	positive regulation of apoptotic process
RPS6KA3	X	X			GO:0043066	negative regulation of apoptotic process
RRM2B		X			GO:1902254	negative regulation of intrinsic apoptotic signaling pathway by p53 class mediator
RTN4			X		GO:0042981	regulation of apoptotic process
RYR2			X		GO:0097050	type B pancreatic cell apoptotic process
SAP30BP			X		GO:0006915	apoptotic process
SCN2A	X	X	X		GO:0051402	neuron apoptotic process
SCRIB		X			GO:0043065	positive regulation of apoptotic process
SCRT2			X		GO:1902042	negative regulation of extrinsic apoptotic signaling pathway via death domain receptors
SEMA5A	X				GO:2000352	negative regulation of endothelial cell apoptotic process
SERPINE1	X				GO:1902042	negative regulation of extrinsic apoptotic signaling pathway via death domain receptors
SET	X	X			GO:0043524	negative regulation of neuron apoptotic process
SFN			X		GO:0008630	intrinsic apoptotic signaling pathway in response to DNA damage
SGPL1			X		GO:0097190	apoptotic signaling pathway
SHH		X			GO:0043066	negative regulation of apoptotic process
SIK1		X	X		GO:2000210	positive regulation of anoikis
SIN3A	X	X			GO:0043066	negative regulation of apoptotic process
SIX1		X			GO:0043524	negative regulation of neuron apoptotic process
SIX3		X			GO:1902742	apoptotic process involved in development
SLC25A27	X				GO:0043066	negative regulation of apoptotic process
SLC25A4		X	X		GO:0008637	apoptotic mitochondrial changes
SLC25A5			X		GO:1901029	negative regulation of mitochondrial outer membrane permeabilization involved in apoptotic signaling pathway
SLC25A6			X		GO:0006915	apoptotic process
SLC9A3R1			X		GO:2001244	positive regulation of intrinsic apoptotic signaling pathway
SLTM			X		GO:0006915	apoptotic process
SMAD3		X			GO:0043066	negative regulation of apoptotic process
SMAD6		X			GO:0043066	negative regulation of apoptotic process
SMO		X			GO:0043066	negative regulation of apoptotic process
SMPD1		X			GO:0043065	positive regulation of apoptotic process
SOD1	X				GO:0043524	negative regulation of neuron apoptotic process
SON		X	X		GO:0043066	negative regulation of apoptotic process
SOS1		X			GO:0043065	positive regulation of apoptotic process
SOX10		X			GO:0043066	negative regulation of apoptotic process
SOX2		X			GO:0043281	regulation of cysteine-type endopeptidase activity involved in apoptotic process
SOX4		X			GO:0043065	positive regulation of apoptotic process
SOX9		X			GO:0043066	negative regulation of apoptotic process
SPHK2			X		GO:0043066	negative regulation of apoptotic process
SPN			X	16p11.2 CNV	GO:0097190	apoptotic signaling pathway
SRC			X		GO:2001243	negative regulation of intrinsic apoptotic signaling pathway
SRPK2			X		GO:0043525	positive regulation of neuron apoptotic process
SRSF6			X		GO:2000675	negative regulation of type B pancreatic cell apoptotic process
STAMBP		X			GO:0043524	negative regulation of neuron apoptotic process
STAR		X			GO:0043524	negative regulation of neuron apoptotic process
STAT5B		X			GO:0043066	negative regulation of apoptotic process
STIL		X			GO:0043066	negative regulation of apoptotic process
STK40			X		GO:0043066	negative regulation of apoptotic process
STXBP1	X	X	X		GO:0043524	negative regulation of neuron apoptotic process
SYNGAP1	X	X	X		GO:0043524	negative regulation of neuron apoptotic process
SYVN1			X		GO:1902236	negative regulation of endoplasmic reticulum stress-induced intrinsic apoptotic signaling pathway
TAF9			X		GO:0043066	negative regulation of apoptotic process
TAOK1			X		GO:0097194	execution phase of apoptosis
TAOK2	X		X	16p11.2 CNV	GO:0006915	apoptotic process
TBX1	X	X	X	DiGeorge/Velocardiofacial syndrome	GO:2001054	negative regulation of mesenchymal cell apoptotic process
TBX3		X	X		GO:0043066	negative regulation of apoptotic process
TBX5		X			GO:1900117	regulation of execution phase of apoptosis
TCF7L2	X				GO:2001237	negative regulation of extrinsic apoptotic signaling pathway
TCP1			X		GO:2000109	regulation of macrophage apoptotic process
TCTN3		X			GO:0006915	apoptotic process
TDGF1			X		GO:0043066	negative regulation of apoptotic process
TEK		X			GO:0043066	negative regulation of apoptotic process
TERT		X			GO:0043524	negative regulation of neuron apoptotic process
TFAP2A		X	X		GO:0043525	positive regulation of neuron apoptotic process
TFAP2B		X			GO:0043525	positive regulation of neuron apoptotic process
TFAP2D			X		GO:0043524	negative regulation of neuron apoptotic process
TGFB1		X			GO:0043065	positive regulation of apoptotic process
TGFB2		X			GO:0043525	positive regulation of neuron apoptotic process
TGFB3		X			GO:0043524	negative regulation of neuron apoptotic process
TGFBR1		X			GO:2001237	negative regulation of extrinsic apoptotic signaling pathway
TGFBR2		X			GO:1990086	lens fiber cell apoptotic process
TGM2			X		GO:0043065	positive regulation of apoptotic process
THBS1	X		X		GO:2001237	negative regulation of extrinsic apoptotic signaling pathway
THOC6		X			GO:0043066	negative regulation of apoptotic process
THRA	X	X			GO:0033032	regulation of myeloid cell apoptotic process
TLR3			X		GO:0097191	extrinsic apoptotic signaling pathway
TMEM173			X		GO:0006915	apoptotic process
TMEM219			X	16p11.2 CNV	GO:0006915	apoptotic process
TNFAIP1			X		GO:0006915	apoptotic process
TNFAIP8			X		GO:0043066	negative regulation of apoptotic process
TNFRSF25			X		GO:0097190	apoptotic signaling pathway
TP63		X			GO:0043066	negative regulation of apoptotic process
TRAF7	X	X			GO:2001235	positive regulation of apoptotic signaling pathway
TRAIP		X			GO:0006915	apoptotic process
TRAP1			X		GO:1903751	negative regulation of intrinsic apoptotic signaling pathway in response to hydrogen peroxide
TRIM2			X		GO:0043523	regulation of neuron apoptotic process
TRIM32		X			GO:1902230	negative regulation of intrinsic apoptotic signaling pathway in response to DNA damage
TRIO	X	X			GO:0043065	positive regulation of apoptotic process
TSC2	X	X			GO:0043276	anoikis
TWIST1		X			GO:0043066	negative regulation of apoptotic process
TWIST2		X			GO:0043066	negative regulation of apoptotic process
TXNIP			X		GO:0043065	positive regulation of apoptotic process
UACA			X		GO:0097190	apoptotic signaling pathway
UBC			X		GO:0043066	negative regulation of apoptotic process
UBE2V2			X		GO:0043524	negative regulation of neuron apoptotic process
UBE2Z			X		GO:0006915	apoptotic process
UBQLN1			X		GO:1902175	regulation of oxidative stress-induced intrinsic apoptotic signaling pathway
UFL1			X		GO:0043066	negative regulation of apoptotic process
UFM1		X			GO:0043066	negative regulation of apoptotic process
USP27X		X			GO:0043065	positive regulation of apoptotic process
USP28			X		GO:0042771	intrinsic apoptotic signaling pathway in response to DNA damage by p53 class mediator
VCP			X		GO:0042981	regulation of apoptotic process
VDAC1			X		GO:0006915	apoptotic process
VDAC2			X		GO:2001243	negative regulation of intrinsic apoptotic signaling pathway
VDR	X	X			GO:0060058	positive regulation of apoptotic process involved in mammary gland involution
VIL1	X				GO:0043027	cysteine-type endopeptidase inhibitor activity involved in apoptotic process
VPS35			X		GO:0043653	mitochondrial fragmentation involved in apoptotic process
WDR35		X			GO:0090200	positive regulation of release of cytochrome c from mitochondria
WNK3	X				GO:0043066	negative regulation of apoptotic process
WNT10B		X			GO:0043065	positive regulation of apoptotic process
WNT4		X			GO:2001234	negative regulation of apoptotic signaling pathway
WNT5A		X			GO:0043066	negative regulation of apoptotic process
WNT7A		X			GO:0043066	negative regulation of apoptotic process
WRN			X		GO:0042981	regulation of apoptotic process
WT1		X			GO:0043066	negative regulation of apoptotic process
WWOX	X	X			GO:2001238	positive regulation of extrinsic apoptotic signaling pathway
XPA		X			GO:0008630	intrinsic apoptotic signaling pathway in response to DNA damage
YAP1		X			GO:2001237	negative regulation of extrinsic apoptotic signaling pathway
YARS			X		GO:0006915	apoptotic process
YWHAB			X		GO:1900740	positive regulation of protein insertion into mitochondrial membrane involved in apoptotic signaling pathway
YWHAE	X		X	17p13.3 CNV	GO:1900740	positive regulation of protein insertion into mitochondrial membrane involved in apoptotic signaling pathway
YWHAG		X	X		GO:1900740	positive regulation of protein insertion into mitochondrial membrane involved in apoptotic signaling pathway
YWHAH			X		GO:1900740	positive regulation of protein insertion into mitochondrial membrane involved in apoptotic signaling pathway
YWHAQ			X		GO:1900740	positive regulation of protein insertion into mitochondrial membrane involved in apoptotic signaling pathway
YWHAZ			X		GO:0043066	negative regulation of apoptotic process
ZBTB16	X	X			GO:0043065	positive regulation of apoptotic process
ZMYND11	X	X	X		GO:2001237	negative regulation of extrinsic apoptotic signaling pathway
ZNF385A			X		GO:1902166	negative regulation of intrinsic apoptotic signaling pathway in response to DNA damage by p53 class mediator
ZNF385B	X				GO:0072332	intrinsic apoptotic signaling pathway by p53 class mediator
